# Circulating Small Extracellular Vesicle RNA Profiling for the Detection of T1a stage Colorectal Cancer and Precancerous Advanced Adenoma

**DOI:** 10.1101/2023.06.04.543604

**Authors:** Li Min, Fanqin Bu, Jingxin Meng, Xiang Liu, Qingdong Guo, Libo Zhao, Zhi Li, Xiangji Li, Shengtao Zhu, Shutian Zhang

## Abstract

It takes more than twenty years for normal colorectal mucosa to develop into metastatic carcinoma. The long time window provides a golden opportunity for early detection to terminate the malignant progression. Here we aim to enable liquid biopsy of T1a stage colorectal cancer (CRC) and precancerous advanced adenoma (AA) by profiling circulating small extracellular vesicle (sEV)-derived RNAs. We exhibited a full RNA landscape for the circulating sEVs isolated from 60 participants. A total of 58,333 annotated RNAs were detected from plasma sEVs, among which 1,615 and 888 sEV-RNAs were found differentially expressed in plasma from T1a stage CRC and AA compared to normal controls (NC). Then we further categorized these sEV-RNAs into 6 modules by a weighted gene coexpression network analysis and constructed a 60-gene t-SNE model consisting of the top 10 RNAs of each module that could well distinguish T1a stage CRC/AA from NC samples. Some sEV-RNAs were also identified as indicators of specific endoscopic and morphological features of different colorectal lesions. The top-ranked biomarkers were further verified by RT-qPCR, proving that these candidate sEV-RNAs successfully identified T1a stage CRC/AA from NC in another cohort of 124 participants. Finally, we adopted different algorithms to improve the performance of RT-qPCR-based models and successfully constructed an optimized classifier with 79.3% specificity and 99.0% sensitivity. In conclusion, circulating sEVs of T1a stage CRC and AA patients have distinct RNA profiles, which successfully enable the detection of both T1a stage CRC and AA via liquid biopsy.
