## Supplementary material for "Circulating Small Extracellular Vesicle RNA Profiling for the Detection of T1a stage Colorectal Cancer and Precancerous Advanced Adenoma": Suppl Table 2-CRC vs NC miRNA.xls

#ID	FDR	PValue	log2FC	regulated	NC_vs_CRC:CRC	NC_vs_CRC:NC	Module
hsa-miR-3615	0.0495904222259655	0.000324916771341297	1.21241648773517	up	1043.23138069187	367.865601138304	brown
hsa-miR-330-5p	0.0531779488728443	0.000761645215318854	1.06557868697867	up	16.338400960698	6.9198649608022	brown
hsa-miR-425-5p	0.0531779488728443	0.000871055673592863	0.95411131426317	up	845.198049697645	477.721746671131	--
hsa-miR-106b-3p	0.0531779488728443	0.000871055673592863	0.641401167576425	up	1069.78243878623	601.606910196338	--
hsa-miR-589-5p	0.0850612238254063	0.00299560411506345	0.635987161968312	up	30.7916018105462	17.6728869184799	--
hsa-miR-181a-2-3p	0.0975366598887496	0.00375448240358004	0.844788922656422	up	38.9337260717012	25.9428637897302	brown
hsa-miR-503-5p	0.15208755381055	0.0105875856461071	0.64136835988275	up	39.3964464405311	23.2521617702657	brown
hsa-miR-15b-5p	0.183912434456354	0.0168699366577491	0.647657751735771	up	215.771128031887	134.642579217526	brown
hsa-miR-7706	0.191071385213253	0.0201437248462092	0.739516674566674	up	74.5479933107716	38.4653086076716	brown
hsa-miR-339-5p	0.191618249699406	0.0219709704815044	0.628880836465059	up	21.8852809064528	14.9946999675164	brown
hsa-miR-15a-5p	0.227358456690934	0.0307241157690452	0.747388879994188	up	215.925549765469	125.418627937827	brown
hsa-miR-326	0.227358456690934	0.0307241157690452	0.983757124805211	up	12.1400452861627	5.27873563191531	brown
