## Supplementary material for "Circulating Small Extracellular Vesicle RNA Profiling for the Detection of T1a stage Colorectal Cancer and Precancerous Advanced Adenoma": Suppl Table 3-CRC vs NC lncRNA.xls

#ID	FDR	PValue	log2FC	regulated	NC_vs_CRC:CRC	NC_vs_CRC:NC	Module
LNC_EV_23216(ChrX:58551601-58989144)	0.0583903499688039	0.000389335508167144	Inf	up	17.3218650769553	0	red
LNC_EV_13708(Chr12:829061-829945)	0.0583903499688039	0.000315969501846217	Inf	up	209.687209171499	0	turquoise
LNC_EV_3552(Chr3:15690656-15738754)	0.0638490759608134	0.000456880686660561	Inf	up	248.476191467341	0	brown
LNC_EV_8088(Chr7:10001-16508)	0.0674189268839932	0.000512576814413186	Inf	up	30.0746830700915	0	brown
LNC_EV_10639(Chr9:60573176-60574532)	0.0758716413401706	0.000815644932249996	Inf	up	16.3157002492985	0	turquoise
LNC_EV_4940(Chr4:49313636-49327729)	0.0758716413401706	0.000768959719665385	Inf	up	15.1379015168518	0	red
lnc-NPY4R2-105:1.EV24	0.0775917367426053	0.00108915986310353	3.5671347682975	up	68.5045469457398	7.85205165943392	red
LNC_EV_133(Chr1:10001-180998)	0.0775917367426053	0.00116923818005909	Inf	up	10.4024070587167	0	brown
LNC_EV_13707(Chr12:829059-829945)	0.0775917367426053	0.00114262799259924	Inf	up	105.281173108324	0	turquoise
LNC_EV_21004(Chr21:8212554-8440060)	0.0833614535527731	0.00140719662784192	Inf	up	3529.8551157373	0	brown
LNC_EV_23322(ChrX:65051329-65113813)	0.0858655322472781	0.00181089178023359	Inf	up	52.968179050655	0	turquoise
LNC_EV_15260(Chr14:49555875-49923916)	0.0909230367384107	0.00231097787595171	3.32851722131555	up	1415.20601127341	95.80842701389	turquoise
LNC_EV_15731(Chr15:19775379-19783223)	0.0909230367384107	0.00278187035608171	2.95682995337927	up	10.5587735052264	2.17121167726344	red
LNC_EV_17736(Chr17:23199993-23240654)	0.0909230367384107	0.00271546992700674	Inf	up	62.1452768649102	0	red
lnc-FAM72B-6:2.EV16	0.0909230367384107	0.00246097514663705	Inf	up	28.7920297906314	0	red
LNC_EV_8087(Chr7:10001-10384)	0.0927438673242871	0.00286195297199276	Inf	up	26.8775828973732	0	brown
LNC_EV_20985(Chr21:8212508-8440073)	0.0930173098475318	0.0029396446208567	Inf	up	33.7278623701226	0	green
lnc-FCGR1B-16:1.EV285	0.0930173098475318	0.00296952016601488	Inf	up	30.7684832588957	0	red
LNC_EV_2409(Chr2:90380587-90387970)	0.0930173098475318	0.0029243575716336	4.65134528324257	up	30.0706010088423	0.6841740413191	red
LNC_EV_23142(ChrX:30788566-30792690)	0.100086494001275	0.00404715809408417	8.07892176929862	up	32.5591187482079	0.0234866970708874	red
lnc-FCGR1B-16:1.EV2316	0.100086494001275	0.00392630090641126	5.51489031833818	up	18.0560618058972	0.262159296174889	red
LNC_EV_3791(Chr3:93470362-93470800)	0.100086494001275	0.00375448240358004	4.85743269469074	up	458.25496519668	28.2929792610585	red
LNC_EV_1564(Chr1:228635467-228647034)	0.10349498228755	0.00439714817411325	Inf	up	46.5096006834505	0	red
lnc-MKRN2-42:1.EV6	0.10413156714076	0.00449405019189775	Inf	up	32.980165621931	0	turquoise
LNC_EV_2250(Chr2:87030513-87076192)	0.105472320438849	0.00457549869524524	Inf	up	11.0509894264512	0	turquoise
LNC_EV_23306(ChrX:62491045-62495534)	0.106465687086992	0.00588000156469141	Inf	up	14.6029482229222	0	red
LNC_EV_15231(Chr14:49454725-49862861)	0.106465687086992	0.00592063066612157	7.98889126556999	up	3891.02731281724	23.2378658961748	turquoise
LNC_EV_23452(ChrX:155980344-156030800)	0.106465687086992	0.00530907837765462	Inf	up	31.6614484420325	0	red
LNC_EV_921(Chr1:125175346-125184085)	0.106465687086992	0.00592063066612157	17.9931674392692	up	19.5578240847257	9.4957683100924e-05	red
LNC_EV_23318(ChrX:62497796-62513815)	0.106465687086992	0.00593035813635959	Inf	up	27.741635939353	0	red
LNC_EV_4939(Chr4:49313350-49327539)	0.107671920964158	0.00712676399941652	4.55844761394253	up	24.9365669712585	0.539337210243451	red
LNC_EV_17695(Chr17:19063630-19188285)	0.107671920964158	0.00680857703845001	4.53289075964403	up	247.812737360527	17.6010034396215	green
lnc-FCGR1B-16:1.EV2417	0.107671920964158	0.00649734935677767	5.23773417430985	up	17.7878019783357	0.27312787881966	red
LNC_EV_21010(Chr21:8212563-8439981)	0.107671920964158	0.00657593868469092	1.95880672141299	up	24.6326451676065	5.62946278132434	brown
LNC_EV_2418(Chr2:90386672-90393805)	0.107671920964158	0.00707783387488373	Inf	up	12.119835534267	0	red
LNC_EV_2416(Chr2:90384365-90397659)	0.113154668920445	0.00769656659721683	Inf	up	89.0516190277615	0	turquoise
LNC_EV_6544(Chr5:49612189-49646269)	0.114808938623792	0.00829371264700199	7.91337995514014	up	10.8208080718213	0.00748958592747975	turquoise
LNC_EV_17731(Chr17:22977478-23273214)	0.119738385875946	0.00913433897125657	Inf	up	45.8880842673141	0	red
lnc-B9D1-12:3.EV1	0.119738385875946	0.00913195331052819	Inf	up	23.96785417051	0	brown
LNC_EV_17697(Chr17:19112266-19190426)	0.120474199489703	0.00926724611459251	Inf	up	66.6087698292068	0	green
LNC_EV_6540(Chr5:49589982-49649932)	0.126600577690799	0.0103046981841348	1.34818188063855	up	147.038813820859	59.0662978402316	red
LNC_EV_21022(Chr21:8213817-8218941)	0.130842481627926	0.0111751415111973	2.63456183698795	up	173.132515128114	35.9837396813151	blue
OTUD6B-AS1:6.EV1	0.134849726487282	0.0117903047979712	Inf	up	69.7046266471719	0	turquoise
lnc-FCGR1B-16:1.EV268	0.13587022878597	0.0121585191820249	8.51906837166083	up	13.7576575842497	0.056486874512161	turquoise
LNC_EV_20997(Chr21:8212518-8440648)	0.138003555390873	0.012806680565119	1.9501789829884	up	140.074671229415	36.5059180354317	turquoise
lnc-FCGR1B-16:1.EV2389	0.141841945835542	0.0141778510260481	Inf	up	20.8647976417392	0	brown
LNC_EV_20975(Chr21:8209627-8444130)	0.142324639031272	0.0144871627188088	4.88478333042625	up	184.460406051121	6.10879523378471	brown
LNC_EV_19631(Chr19:15887062-15889206)	0.143109009589037	0.0150725276199545	Inf	up	14.4546213501052	0	blue
LNC_EV_2414(Chr2:90383425-90398813)	0.145157375532127	0.0154181022758856	5.78650102645918	up	10.1627846318693	0.274560485722634	blue
lnc-FCGR1B-16:1.EV1791	0.145157375532127	0.0154181022758856	Inf	up	17.4076766916978	0	red
LNC_EV_3545(Chr3:15680752-15738754)	0.145214465249947	0.0154566380722215	Inf	up	656.916594562098	0	brown
LNC_EV_21034(Chr21:8398210-8445937)	0.14684830059855	0.015707898863033	0.960719368130572	up	12722.7246743231	8434.60450347121	turquoise
lnc-MSI1-2:1.EV1	0.150031472226104	0.0168699366577491	1.1726623905562	up	886.847123948017	404.057107857828	brown
lnc-CUL2-56:1.EV412	0.150031472226104	0.0171872791666147	Inf	up	38.8451669240564	0	red
LNC_EV_3794(Chr3:93705580-93714421)	0.151761530911301	0.0179181771737851	Inf	up	13.587492205905	0	red
lnc-FCGR1B-16:1.EV2308	0.153013669011257	0.0182028783349707	4.71688346224409	up	21.7679075034782	1.54697691261948	red
lnc-CUL2-56:1.EV1062	0.15571398833249	0.0189419520690685	Inf	up	15.8253659968723	0	red
LNC_EV_990(Chr1:143245382-143263898)	0.161142404734476	0.0206034963319477	Inf	up	25.6740559568299	0	blue
LNC_EV_15252(Chr14:49555860-49917673)	0.164030350573101	0.0217852489737896	5.4713205710551	up	3707.17545781898	102.748812897959	red
LNC_EV_7100(Chr6:25015077-25036171)	0.164030350573101	0.0217722343544639	Inf	up	14.6085299300949	0	turquoise
LNC_EV_23131(ChrX:16375708-16410097)	0.164030350573101	0.0218945645107008	3.15881767789439	up	360.817773938106	26.2431890921379	black
lnc-FCGR1B-16:1.EV279	0.171482458463024	0.0242816559108184	Inf	up	22.0394520252279	0	red
LNC_EV_23206(ChrX:58543328-58555506)	0.173010580109385	0.0247056541124686	Inf	up	14.1047106072003	0	red
LNC_EV_16487(Chr16:21467092-21902041)	0.176368021542557	0.025595448564651	6.47049001211234	up	10.428035451552	0.132780256072771	turquoise
LNC_EV_15358(Chr14:85979067-86070968)	0.179357333033657	0.0269918347789917	Inf	up	16.1919042130569	0	turquoise
LNC_EV_4938(Chr4:49313267-49326767)	0.182366470373596	0.0279340411909466	5.43091311172309	up	47.5717214350513	1.04983363848093	red
lnc-RTN1-122:2.EV1	0.182548988498977	0.0283033188436043	1.00493308740494	up	6488.55441455222	3684.80154534269	turquoise
lnc-FAM72B-6:3.EV30	0.184599041046332	0.0297071358123346	3.04960361109212	up	24.5381989311956	1.50414917444657	red
lnc-FCGR1B-16:1.EV2406	0.184599041046332	0.0295574603819115	4.24023866047812	up	11.8282410486001	0.662909124704715	red
lnc-FCGR1B-16:1.EV2358	0.184599041046332	0.0297071358123346	1.20309818757275	up	10.6300387454436	1.91538793030597	red
lnc-CUL2-56:1.EV1012	0.184977935252151	0.030952896931989	Inf	up	30.5266273271685	0	red
LNC_EV_16647(Chr16:34582121-34609475)	0.184977935252151	0.0311171543996063	1.40545011898782	up	258.120643233147	78.4657458258557	red
LNC_EV_16639(Chr16:34571511-34589243)	0.188713310699552	0.0320163436056355	Inf	up	13.3334547874298	0	red
LNC_EV_5519(Chr5:10335-11816)	0.191762372747926	0.0333133848198411	1.11624114696905	up	189.959329100833	76.6332614374906	blue
LNC_EV_15766(Chr15:19781851-19787521)	0.195694873304077	0.0345704270818919	Inf	up	31.4466234616753	0	red
LNC_EV_18494(Chr18:16405036-16431143)	0.198472589567009	0.0361987269890664	3.21362139539069	up	16.4307775307695	1.49881266556095	red
LNC_EV_895(Chr1:125166892-125169852)	0.203510955952576	0.038265878880715	6.07361190455671	up	14.1377988778944	0.156434288066244	red
lnc-OR5W2-13:1.EV264	0.203978547270419	0.0390954449890566	Inf	up	24.2629577233033	0	turquoise
LNC_EV_11883(Chr10:72715109-72719447)	0.203979341164713	0.0391811838239017	Inf	up	33.5820950096221	0	turquoise
LNC_EV_11663(Chr10:17684932-17688595)	0.208765345343649	0.0415009821132612	2.39487410631889	up	186.505737522648	9.86720031395148	turquoise
LNC_EV_9572(Chr8:34358093-34456247)	0.2099774491031	0.042179421077707	1.94070286800021	up	1219.03923865045	185.974338733503	black
LNC_EV_20369(Chr20:28494641-28498734)	0.210597748165846	0.0429954704998697	Inf	up	13.3305234942033	0	red
LNC_EV_20981(Chr21:8212458-8440526)	0.210597748165846	0.0429902394795409	15.6840952106795	up	296.555531627599	0.0127288513299572	brown
lnc-FCGR1B-16:1.EV2384	0.211109679791886	0.0433005823797301	Inf	up	11.3108498905548	0	red
MIR4435-2HG:45.EV1	0.211232226244065	0.0435028802260251	Inf	up	16.868876398541	0	turquoise
LNC_EV_17852(Chr17:26546135-26604448)	0.214499794059549	0.0443197248906582	8.05002769046393	up	164.66005214773	0.540260241503575	red
LNC_EV_507(Chr1:22336178-22337524)	0.218497364306436	0.0466603271271571	5.79506307631339	up	20.6306642917833	0.290504881437736	red
LNC_EV_15242(Chr14:49513948-49862859)	0.218497364306436	0.0464213292288527	1.86618294950352	up	23182.9701985047	7448.08728804682	green
lnc-FCGR1B-16:1.EV176	0.219152689780054	0.0468492780477934	6.44741920910868	up	12.8916666461276	0.275149622381784	red
lnc-NPY4R2-105:1.EV54	0.226000834495792	0.0498630658933929	3.07284305520589	up	15.1451624622206	1.36632205137079	red
