## Supplementary material for "Circulating Small Extracellular Vesicle RNA Profiling for the Detection of T1a stage Colorectal Cancer and Precancerous Advanced Adenoma": Suppl Table 4-AA vs NC mRNA.xls

#ID	FDR	PValue	log2FC	regulated	NC_vs_BC:BC	NC_vs_BC:NC	Module
NG_EV_4256(Chr17:10927271-10996176)	0.0169128394698067	6.68996171245047e-06	4.17320243926404	up	97.7292976154745	7.66531918720755	black
MT-ND2	0.0470683969473035	0.000147478708198348	4.01665716070879	up	5843.92569041517	261.989839292102	blue
HBA1	0.0670854782399011	0.000242536074620033	1.0531844554571	up	20457.1744581784	7341.68408350048	brown
HIST2H2AA4	0.0674192749979526	0.000259992383699022	6.89907002646843	up	436.430387574077	4.41090619712092	green
RPS29	0.0748206014549587	0.00037412069535017	2.15539944551761	up	2385.63800925567	551.781905793209	brown
MT-CO2	0.0842714055418271	0.000485271849589691	2.05321626987543	up	3665.91427431378	706.68124840377	blue
RPLP1	0.0842714055418271	0.000487470169439347	1.80189336963385	up	1763.99809957762	444.803196382864	--
IRF8	0.0851916741945653	0.000618469583861797	Inf	up	47.706148574845	0	brown
HIST2H2AA3	0.0851916741945653	0.000626258390680704	5.86659407295578	up	410.792365912211	8.11162151921405	green
SYK	0.103023165726346	0.000906908132102814	6.30703059737005	up	36.8553061246741	0.355052486635094	blue
PPDPF	0.103023165726346	0.000881053543848551	Inf	up	87.3772556839369	0	brown
UBA52	0.103023165726346	0.00087805942758168	1.67843483722403	up	1726.77944407309	391.368308382444	brown
CTDSP1	0.103031068733543	0.00108022450949846	Inf	up	53.9853505778136	0	brown
RPL10	0.113713446818691	0.00137323945419897	1.25474791295319	up	1460.71637997904	576.954670007387	green
WBP2	0.125751971730458	0.00166699408174866	Inf	up	33.9602944770583	0	turquoise
NG_EV_1220(Chr5:28579525-28621994)	0.134460060421273	0.00200928506775583	0.989785856080754	up	32.3728284720184	14.0597002963747	black
HBA2	0.134460060421273	0.00200928506775583	1.55953386217803	up	52914.0875149923	21054.6137691061	brown
RPLP2	0.134460060421273	0.00200928506775583	1.26479279360105	up	2091.08688268213	904.078558499142	--
HLA-DRA	0.134460060421273	0.00194411613433513	1.08117504245799	up	536.599682005316	212.58416184874	green
HBB	0.14946792785187	0.00241367827574724	1.15327288770296	up	130043.359269472	70040.5533387474	--
HDAC7	0.150156769201162	0.00251527969618722	Inf	up	14.8694954298037	0	brown
TUFM	0.159358823379143	0.00278465044468254	Inf	up	12.1949377138596	0	green
RPS19	0.159751265226528	0.00288776690575791	1.13174183537838	up	437.594990883784	158.016340350568	--
S100A6	0.16392021701528	0.00306719698094614	1.84031504025989	up	798.10368338014	204.939622886013	brown
PYCR2	0.16392021701528	0.00310140685362725	Inf	up	10.8877165931827	0	blue
HIST1H4J	0.176283096526634	0.00355670145334908	2.28686893915276	up	692.55942925991	142.710682211598	green
RAB37	0.178775331053766	0.00371355908569516	Inf	up	18.7134037617332	0	green
GLTSCR2	0.178775331053766	0.00404301205175696	1.2064759246366	up	369.177565321036	160.114715877947	green
HMHA1	0.1789302196703	0.00431261074163171	Inf	up	19.0904917384428	0	green
VAV1	0.1789302196703	0.00429830485795905	Inf	up	23.5708172342339	0	brown
NG_EV_6063(ChrMT:561-3301)	0.1789302196703	0.00426938840765715	Inf	up	14.924651655389	0	blue
UBXN1	0.188499058740434	0.00486126760309145	Inf	up	74.4882854098423	0	turquoise
MT-ND3	0.204050930669439	0.00568037659491932	2.06118125745902	up	2928.54936290673	644.346140493709	blue
NDUFB4	0.204050930669439	0.00558312910780293	Inf	up	106.705983689438	0	green
C19orf43	0.212981596759383	0.00610865510107655	3.47579608210696	up	105.204488100272	9.6345989791919	turquoise
RPS15	0.217816254557806	0.00632606861272973	2.86498737075384	up	1566.63849013336	237.627699876092	green
GNB2L1	0.217816254557806	0.00632606861272973	1.41490123251978	up	1378.19746548056	514.196255091986	--
MT-CO1	0.218819638954382	0.00666330171577548	1.29579930022632	up	2997.95488346813	1100.14092100258	blue
NBPF19	0.218819638954382	0.00666330171577548	3.58298499325294	up	43.095647677837	4.05389801340348	turquoise
RHOA	0.218819638954382	0.00666330171577548	1.07696428096288	up	376.02924317752	158.249180504646	turquoise
GNB2	0.218819638954382	0.00661735089877833	Inf	up	42.1522659233986	0	green
TMCC2	0.218819638954382	0.00666330171577548	2.29065036826865	up	84.1004128992413	13.7615219282054	blue
HIST2H3A	0.22340253699702	0.00702178949472914	5.78428029838681	up	74.736576024335	1.51375039397156	green
MAZ	0.22340253699702	0.00726395329616514	4.13103094077458	up	98.0755079066689	6.01918971121704	green
HIST2H3C	0.22340253699702	0.00687437739039922	5.65219770107792	up	75.1761094755064	1.3473319849325	green
HBD	0.226800693979736	0.00778961168766266	1.62387775977617	up	519.574863628412	190.100744103677	turquoise
NG_EV_3761(Chr14:34546589-34556528)	0.226800693979736	0.00778961168766266	2.68329076646741	up	167.549149257843	26.638723882489	brown
ARPC1B	0.23180850662708	0.0083008450303125	2.46826482290514	up	364.084990880925	57.2183429174836	brown
PRDX2	0.23180850662708	0.00826026158312811	Inf	up	166.674551835463	0	turquoise
CXCR2	0.235615740342625	0.00883313317513127	Inf	up	36.6331409286624	0	turquoise
RPL36	0.236029584943216	0.0090736849357539	3.01036636624525	up	628.702199887511	72.4828876173211	green
FAM46C	0.236029584943216	0.0090736849357539	2.44189914234731	up	145.661361849462	21.5589883976425	turquoise
YBX3	0.236029584943216	0.00890547920687786	1.53398548284499	up	317.507603662659	103.130528248646	turquoise
MT-CO3	0.236029584943216	0.0090736849357539	1.97192205038839	up	2622.33694962074	601.204628056274	blue
GAPDH	0.236029584943216	0.0090736849357539	0.919354568363536	up	1023.79370472265	609.3105434829	green
RABAC1	0.242745847019509	0.00953665294388526	Inf	up	21.4242605002934	0	brown
ACLY	0.244861646349494	0.00973780950775285	Inf	up	11.4817355556787	0	green
MAP2K3	0.244861646349494	0.00973780950775285	Inf	up	41.3207053850061	0	turquoise
ZYX	0.244861646349494	0.00973780950775285	Inf	up	53.1551451204389	0	turquoise
HIST2H3D	0.248761522641292	0.0100741459855285	Inf	up	60.9320824182743	0	green
HIST4H4	0.248761522641292	0.0101327301340994	Inf	up	46.0139615624283	0	turquoise
HIST1H2AJ	0.251180563536826	0.0105351919444873	3.20902624788106	up	520.226640676794	71.8418924965077	green
HIST1H2BK	0.251180563536826	0.0105351919444873	1.99761831609993	up	2182.77602855653	526.991913374905	green
TSPO	0.251180563536826	0.0106784773141058	Inf	up	62.0534356892186	0	turquoise
RPS9	0.251180563536826	0.0108706900727837	2.43189714813142	up	537.688575605247	114.240470521989	green
ZFP36	0.251180563536826	0.0107829086215816	4.25555649956389	up	58.9171851719096	2.33436022876926	brown
NG_EV_3688(Chr13:91005796-91056663)	0.251180563536826	0.0105351919444873	1.35079732015915	up	999.46061690592	387.810768704315	black
CUX1	0.252459101522119	0.0111352170591824	Inf	up	10.1333330290036	0	turquoise
UBE4B	0.256148333093691	0.011599909849756	Inf	up	11.8327185178133	0	turquoise
ITGAL	0.256148333093691	0.0114184310738001	6.09073765500068	up	32.4269768668591	0.499079234055418	turquoise
HIST1H2BG	0.256148333093691	0.0116066248786729	4.89627684015783	up	536.297860134113	16.6502216240896	turquoise
HPCAL1	0.257007101050303	0.0118003983490197	7.82722274527	up	18.7513474628921	0.072875324357607	turquoise
EZR	0.260321482837417	0.0122035498703007	Inf	up	39.7319172668698	0	turquoise
CD37	0.260816883592046	0.0122896362357785	1.99509380530719	up	331.155982925717	62.2231814347284	brown
C12orf57	0.264835043691723	0.0125747176686598	Inf	up	10.3420102291334	0	turquoise
CLPTM1	0.264923838215448	0.0127079719177519	7.20206216419833	up	27.8582178331727	0.175510722106512	brown
MYD88	0.264923838215448	0.0127079719177519	Inf	up	26.4157227074952	0	turquoise
TCFL5	0.267791381087392	0.0132637090415664	Inf	up	19.3131649197685	0	turquoise
CENPB	0.267791381087392	0.0131107424023284	6.00356572328107	up	39.7308877365609	0.436747708483237	brown
TMSB4X	0.275864346399291	0.0140624992199205	0.681317114487632	up	13704.0963105701	8946.37609600089	--
RPL13A	0.275864346399291	0.0140624992199205	0.892697990674218	up	3354.66819373547	1915.04984355602	--
SAT2	0.27942936290789	0.0144381205219683	Inf	up	13.051014000568	0	brown
PNP	0.27942936290789	0.0144742415591837	10.9279926863687	up	78.3182674024986	0.0454989926015845	turquoise
SLC25A5	0.286159678866086	0.0148997279971253	1.02236436204246	up	285.851177087943	148.067674386837	brown
RPL13	0.287013294331517	0.015011300281981	1.14826790137704	up	1045.36531345834	352.616573323088	green
BTBD2	0.287046356461108	0.0151606065947326	Inf	up	13.1609331048695	0	turquoise
ATP5J	0.287046356461108	0.0152205828926112	Inf	up	57.5642680440365	0	turquoise
OST4	0.290251950799311	0.0159502156621458	3.00981468340729	up	405.844706269766	40.696668699318	green
NFKBIA	0.290251950799311	0.0159399714970116	Inf	up	26.0209804597969	0	turquoise
HIST1H3C	0.290251950799311	0.0159502156621458	2.5841335246071	up	948.811147336616	135.383250945281	green
EMP3	0.290251950799311	0.0158723635882828	0.855473669855249	up	305.403834759173	102.577618664326	brown
SLC25A39	0.290251950799311	0.0158723635882828	2.46370557276441	up	266.555849854622	39.6331810308763	brown
HIST1H3B	0.291689801626572	0.0161698371593424	2.60981021985932	up	635.866768695425	56.4254525784512	green
ISCA1	0.291689801626572	0.0161698371593424	2.08461727063461	up	89.0438893317411	20.0016122024646	blue
YPEL5	0.291689801626572	0.0161698371593424	3.19747532263183	up	62.6653645590567	6.93047890502821	turquoise
RAB3D	0.294884371379546	0.0164535386778416	Inf	up	17.8475098673694	0	blue
CCDC66	0.300989968951226	0.0171932086385733	Inf	up	41.7410718978783	0	turquoise
RPL18	0.304893671452795	0.0179864222687005	2.04859138549601	up	869.51867302147	194.306331256422	green
HIST1H2AC	0.306430655781081	0.0185379837553751	2.28492378778048	up	504.90041841052	80.8549106033469	green
ATP6V1C1	0.307945718537367	0.0186667505934316	Inf	up	22.7091339606256	0	turquoise
EIF3D	0.311460306111106	0.0191680818590525	Inf	up	103.322328168249	0	green
RAD23A	0.311460306111106	0.0191680818590525	Inf	up	48.4527688831512	0	turquoise
CSK	0.311460306111106	0.0196827811225549	Inf	up	34.4615181167213	0	turquoise
UBN1	0.311460306111106	0.0196827811225549	Inf	up	12.3862115970068	0	green
HIST1H4K	0.314299298435374	0.0204828056244793	1.50963323443074	up	736.273642829707	271.247097633672	green
SLC9A3R2	0.314299298435374	0.0204362169178375	2.09460884995699	up	695.645138384803	204.644326100697	brown
PKP4	0.317365651684413	0.0211883069454284	1.16573584547207	up	61.6652326029634	51.4383782825119	turquoise
TPI1	0.317365651684413	0.0209928713551667	Inf	up	31.007402000263	0	turquoise
GUK1	0.320998549779888	0.0221932991025582	3.42010310368064	up	425.861667616299	38.990717482148	green
TCP11L2	0.320998549779888	0.0221932991025582	2.90379552260228	up	39.0885488362827	4.34278167900806	blue
PDCD6IP	0.320998549779888	0.0221263805745808	Inf	up	21.2401212583063	0	turquoise
HIST1H3F	0.320998549779888	0.0221932991025582	5.92418435009351	up	333.783025699756	6.6477854806967	green
HSPB1	0.320998549779888	0.0223528674755105	Inf	up	61.7722475990625	0	brown
NRGN	0.320998549779888	0.0221263805745808	Inf	up	86.9044615255952	0	turquoise
NG_EV_315(Chr1:161446974-161469762)	0.322539681231518	0.0225443498571078	8.58755885975071	up	24.4895356712386	0.0570333864492611	green
TMSB10	0.324670562056135	0.0230662591362365	1.37213658878757	up	972.135849301125	325.955795653968	brown
P4HB	0.324670562056135	0.0237888288419053	Inf	up	10.7094623204723	0	turquoise
ALDOA	0.324670562056135	0.0230662591362365	0.911097525437742	up	159.757740165584	82.2551037073269	turquoise
BOLA2B	0.324670562056135	0.0236402438557255	Inf	up	11.694520186984	0	brown
CLIC1	0.327989587453185	0.0254181998999385	4.93447296169519	up	95.3471386966954	3.06528998558753	turquoise
ISPD	0.327989587453185	0.025692122420411	3.45591196859491	up	17.6151280872872	1.03954260882126	black
AP3D1	0.327989587453185	0.0250364181899893	6.40976712473568	up	13.8056044822188	0.182955613955195	turquoise
FERMT3	0.327989587453185	0.0253411881748726	Inf	up	15.6527076463242	0	green
CNN2	0.327989587453185	0.0243824892893609	3.56678456007003	up	104.056374630444	6.89877217416229	turquoise
NG_EV_3752(Chr14:22477708-22552149)	0.327989587453185	0.0250998339676134	Inf	up	129.39938567272	0	turquoise
SKP1	0.329704867372515	0.025985416155896	1.47725387106567	up	110.913680425992	24.7129556584192	brown
NG_EV_4133(Chr16:37955812-38280664)	0.329704867372515	0.025985416155896	2.36246025797803	up	87.8500026715381	21.5290397985856	red
INO80	0.329704867372515	0.025985416155896	2.46260027389215	up	20.364824117549	3.1664573929605	blue
RCSD1	0.329798331891245	0.0260722711160107	Inf	up	13.4599352865758	0	turquoise
CANX	0.329798331891245	0.0260405353549525	1.1828810952165	up	62.7126800530448	29.25549953675	turquoise
PKN1	0.335675326390036	0.0269704010310338	5.42916655144849	up	37.0975162049432	0.787716117582655	turquoise
NG_EV_2418(Chr8:85650188-85811579)	0.335675326390036	0.0274432214462199	1.67604527593197	up	24.0775111125326	8.91765317347965	red
PIM1	0.335675326390036	0.0274432214462199	2.17794471694339	up	103.154488855669	26.7498638967947	brown
RPSA	0.335675326390036	0.0274432214462199	1.1826725483396	up	1654.02648666138	723.167189983688	--
PSMD4	0.337385512977398	0.028603758067659	7.49538982217666	up	68.1598947231705	0.253886404753234	green
RAC2	0.337563720292404	0.0289007642585908	1.86965469972095	up	226.411992692662	38.4246984378835	turquoise
HIST1H2AD	0.337563720292404	0.0289007642585908	4.32395968136161	up	544.68071370758	12.795198069197	green
FBL	0.341025188479242	0.0293845516706023	Inf	up	44.1643439165641	0	green
RPL19	0.347205079158806	0.0311024308025807	0.662041521255106	up	4289.52492965384	3081.45339559948	--
U2AF2	0.347205079158806	0.0302482952836596	Inf	up	17.5535523165277	0	turquoise
SLC4A1	0.347205079158806	0.0311024308025807	1.22629115536824	up	513.267840869752	199.785816398076	turquoise
RPS28	0.347205079158806	0.0311024308025807	1.39540877556784	up	599.79038712305	234.877586524386	green
RBM38	0.347205079158806	0.0308370881842117	2.55008119308433	up	172.432747848249	27.6571573863463	turquoise
MARCH8	0.347205079158806	0.0311024308025807	1.08350122025574	up	53.6874965681579	27.255246809128	turquoise
LCOR	0.347205079158806	0.0311024308025807	4.10531125534649	up	69.097398851299	3.1819118077508	blue
FUS	0.347205079158806	0.0311024308025807	0.978706614438224	up	33.8806237068192	14.3419980365735	turquoise
S100A4	0.349567038264775	0.03167924955111	0.800712848672785	up	546.546455997528	293.022421666732	turquoise
ISG15	0.350448520052628	0.0331536861180269	Inf	up	10.168524340228	0	turquoise
NCF2	0.350448520052628	0.0329408445812455	9.19345993375284	up	93.9595370628627	0.132620542597122	blue
PPP1R18	0.350448520052628	0.0324485549878806	3.95343511663613	up	24.6489643557247	1.92412040861979	turquoise
CHCHD7	0.350448520052628	0.0331536861180269	Inf	up	15.7465256970102	0	turquoise
NFIX	0.350448520052628	0.0328567706059035	3.95449273044284	up	40.5770423585016	3.97378735525208	green
UBE2A	0.350448520052628	0.0323561731414903	Inf	up	28.6069729402502	0	turquoise
OCIAD1	0.350448520052628	0.0323561731414903	Inf	up	11.9487643212214	0	turquoise
SPARC	0.350448520052628	0.0324485549878806	4.72772658005619	up	29.0580428795371	1.13097862477711	turquoise
AP2A2	0.356480457084982	0.0340704552162203	Inf	up	12.1458356376573	0	turquoise
TMEM140	0.356480457084982	0.034163967352213	Inf	up	14.5325352291164	0	blue
HIST1H3J	0.356480457084982	0.0341960043190703	Inf	up	316.397419445047	0	turquoise
HNRNPL	0.360554304952687	0.0348910220630951	6.42567994138255	up	35.7583712811176	0.365840324366749	green
RPL18A	0.360554304952687	0.0347822210015894	2.42063734565184	up	1941.45247125756	432.312450074599	green
HBM	0.360554304952687	0.0348910220630951	Inf	up	266.304423456541	0	turquoise
MT-ATP6	0.360554304952687	0.0351516549417599	2.83876278576679	up	2814.19588177533	329.040537248059	blue
EIF3F	0.360554304952687	0.0348910220630951	Inf	up	28.981716423258	0	turquoise
DUSP7	0.363355815773068	0.0357750905623761	Inf	up	18.1067545457556	0	turquoise
JUNB	0.363355815773068	0.0355329869214588	5.74833728766991	up	62.4161441030489	1.05643851546002	green
E2F4	0.363355815773068	0.0357750905623761	Inf	up	14.5248888820058	0	turquoise
HDGF	0.363583237949355	0.0360165608091552	4.69565995938623	up	60.1603734126205	1.97372819309694	green
IMPDH1	0.365345219593482	0.0362637329542019	Inf	up	19.9123184758909	0	turquoise
MAST3	0.368134798013816	0.0367336240968233	5.05104822965634	up	19.2690518607019	0.477843222302593	green
SEPW1	0.368864078615509	0.036895298294875	Inf	up	27.7363085738	0	turquoise
HLA-C	0.370076136856278	0.0371057297980746	Inf	up	112.003503193734	0	green
PSMB4	0.370076136856278	0.0371057297980746	Inf	up	146.358451385399	0	turquoise
NME1-NME2	0.371066857329237	0.0376277691248427	Inf	up	13.8980236112209	0	turquoise
MTIF3	0.371066857329237	0.0376277691248427	Inf	up	25.6102150980952	0	turquoise
UQCRH	0.375457338197473	0.0385049644258917	Inf	up	56.4013773121331	0	turquoise
GLUL	0.377320387524421	0.0389233853604368	2.24681947590563	up	55.7239756321188	9.83248152184926	turquoise
HIST1H3G	0.37847738557895	0.0390883489324127	7.34826656878477	up	52.706125310752	0.399706629545533	green
PSMF1	0.379679912001049	0.0396243436723197	2.49105867816363	up	35.678117271225	7.42134305554979	turquoise
NG_EV_3003(Chr11:1995173-1998082)	0.379679912001049	0.0396243436723197	1.30978198901923	up	302.901092622113	106.969332449192	green
NKG7	0.379853054734614	0.0397797426565895	2.95454057770982	up	386.457157782246	38.0555041540264	green
UBALD2	0.381063608431313	0.0409729529441227	Inf	up	45.3710574445512	0	green
IRF2BP2	0.381063608431313	0.0409220218903669	4.09776761271321	up	12.5038948329186	0.558898359663196	turquoise
HIST1H2BD	0.381063608431313	0.0410715881410775	5.86905500825919	up	194.61060559024	3.82749943391353	turquoise
HIST1H3A	0.381063608431313	0.0408457804903092	Inf	up	80.7563003205709	0	turquoise
CD52	0.381063608431313	0.0410715881410775	1.17731449216852	up	760.72657649636	296.379595514234	brown
HLA-A	0.381063608431313	0.0407201855289439	Inf	up	37.8783876314702	0	turquoise
NPC2	0.381063608431313	0.0407201855289439	Inf	up	80.1815606413928	0	turquoise
ODF2	0.381063608431313	0.0401409696661222	12.8008510834225	up	11.3190941268512	0.00140951291832576	turquoise
PSMC4	0.381063608431313	0.0402832175386675	Inf	up	31.1894095976016	0	brown
TMEM59	0.382031963520295	0.0413430589589329	5.62739921060645	up	20.4739342287334	0.294981773197555	turquoise
GLIPR2	0.383743719031255	0.0415745484947094	Inf	up	27.5694347817313	0	turquoise
GNLY	0.389880343826778	0.0427562199183379	7.54703455460655	up	94.8858862906329	0.560887937011275	green
EDF1	0.391741831340273	0.0432436150286443	1.40228685604418	up	249.072629248466	70.6684309302672	turquoise
HIST2H2AC	0.393214422258536	0.0458359578842232	2.97381349676574	up	537.350510753873	64.0880667718593	brown
MSRB1	0.393214422258536	0.0459650505652904	Inf	up	18.6997081196995	0	turquoise
COX7B	0.393214422258536	0.0444496205258913	5.09928100450018	up	52.2278395483375	1.55137544197848	turquoise
UBA1	0.393214422258536	0.0458359578842232	5.96844806996884	up	38.4703599845682	0.390997812181707	turquoise
SH3BP5	0.393214422258536	0.0459650505652904	Inf	up	22.8634376194764	0	turquoise
RPLP0	0.393214422258536	0.0445475563916344	0.851610735131277	up	2121.26490915669	1291.74590970042	--
TOP1	0.393214422258536	0.0439747446429904	4.06717561121394	up	20.8365240146493	1.22377161044932	turquoise
GRK6	0.393214422258536	0.0439747446429904	8.05066892630654	up	29.6702334096584	0.0777222983693215	green
MLX	0.393214422258536	0.0453476544246627	Inf	up	11.2585309451189	0	turquoise
ATP5B	0.393214422258536	0.0456755366989734	1.0292378709839	up	227.492503160713	96.727977088789	blue
FLNA	0.393214422258536	0.0458359578842232	4.2277309912901	up	36.0578741356725	1.77812916186865	turquoise
PINK1	0.393214422258536	0.0444496205258913	2.58086266036138	up	44.0293743329945	4.04611704814753	brown
RPS10	0.393214422258536	0.0437069607316891	Inf	up	1695.91643843139	0	green
CDK5RAP2	0.395673253067797	0.046490891990974	Inf	up	17.4035282962958	0	turquoise
HIST1H2AI	0.407064521895939	0.0484706925886653	1.82002870294386	up	492.051426599158	138.007858986255	green
MT-ND5	0.40934903010581	0.0499566400615876	1.66814481650358	up	1312.75661800357	423.53680893229	blue
FAM107A	0.40934903010581	0.0499566400615876	1.65405778565634	up	67.8560324405338	19.8300710617216	turquoise
ID2	0.40934903010581	0.0499566400615876	4.45046411438058	up	59.0128403469	2.71181072563123	turquoise
ATP5G2	0.40934903010581	0.0491271454213482	6.45894769845867	up	165.633936069421	1.4221008063407	green
IER2	0.40934903010581	0.0491271454213482	9.8262706297703	up	25.2021477428	0.0235428300452893	turquoise
ANK1	0.40934903010581	0.0495738295454914	3.33144338308028	up	24.5478945045546	2.72777060786087	turquoise
