## Supplementary material for "Circulating Small Extracellular Vesicle RNA Profiling for the Detection of T1a stage Colorectal Cancer and Precancerous Advanced Adenoma": Suppl Table 5-AA vs NC miRNA.xls

#ID	FDR	PValue	log2FC	regulated	NC_vs_BC:BC	NC_vs_BC:NC	Module
hsa-miR-3615	2.08021197526445e-05	9.98501748126935e-08	1.50271523999341	up	1100.09052125225	367.865601138304	brown
hsa-miR-106b-3p	2.08021197526445e-05	9.98501748126935e-08	1.22372624526659	up	1338.9576786933	601.606910196338	--
hsa-miR-484	2.08021197526445e-05	9.98501748126935e-08	0.716385915802317	up	654.573098554752	396.98984254853	--
hsa-miR-326	3.56607767188191e-05	1.99700349625387e-07	1.67861335756039	up	18.8637780563329	5.27873563191531	brown
hsa-miR-425-3p	4.53864430966789e-05	3.99400699250774e-07	0.728848931600706	up	58.8129025384637	32.5125871567852	--
hsa-miR-330-5p	4.53864430966789e-05	3.99400699250774e-07	1.35069341922822	up	16.1167944698622	6.9198649608022	brown
hsa-miR-425-5p	6.24063592579335e-05	6.98951223688855e-07	1.36602506504449	up	1054.35424731179	477.721746671131	--
hsa-miR-7706	0.000418122607028154	6.68996171245047e-06	1.46695540923488	up	86.7690942011386	38.4653086076716	brown
hsa-miR-652-3p	0.000667267995142519	1.38791742989644e-05	0.822733020403616	up	104.354553791228	58.1655711666984	brown
hsa-miR-589-5p	0.000807122246402604	1.93709339136625e-05	0.936295715999977	up	30.0019501267582	17.6728869184799	--
hsa-miR-185-3p	0.000883542665283375	2.68596970246146e-05	0.708002014589348	up	27.7692108260603	16.4283854561435	brown
hsa-miR-3158-3p	0.000883542665283375	2.68596970246146e-05	1.37391077749584	up	186.046236482809	76.6696199398114	--
hsa-miR-181a-2-3p	0.000883542665283375	2.68596970246146e-05	1.02195111317065	up	44.6457591171998	25.9428637897302	brown
hsa-miR-15b-5p	0.000883542665283375	2.68596970246146e-05	1.23522167579844	up	285.187337731354	134.642579217526	brown
hsa-miR-550a-3-5p	0.00114203637442018	3.65451639814458e-05	0.794285161129185	up	32.0684226957659	17.0216099566323	--
hsa-miR-550a-5p	0.00140130643060996	4.93259863574706e-05	0.788470525480905	up	32.0684226957659	17.0216099566323	--
hsa-miR-501-3p	0.00140130643060996	4.93259863574706e-05	0.689476634928873	up	117.628794004837	70.9403182695336	--
hsa-miR-1307-5p	0.00164253537566881	6.57014150267524e-05	1.0488676916082	up	11.4082732797825	4.33025314475474	brown
hsa-miR-15a-5p	0.00164253537566881	6.57014150267524e-05	1.2642228755337	up	267.994349502259	125.418627937827	brown
hsa-miR-502-3p	0.00208821279055393	8.68696520870434e-05	0.615573498032076	up	111.67951783994	66.5506361951556	--
hsa-miR-500a-3p	0.0025802192900462	0.000113529648762033	0.611462741655702	up	131.299881882313	81.1035789611197	--
hsa-miR-1306-3p	0.00307247308746558	0.000147478708198348	1.0455039220008	up	13.9017060646932	6.90038375009122	--
hsa-miR-92b-3p	0.00398908017467159	0.000242536074620033	0.727098015957262	up	313.027007185611	172.981182770718	brown
hsa-miR-93-3p	0.00398908017467159	0.000242536074620033	0.810653716517943	up	14.1787040228255	7.41256362538065	brown
hsa-miR-140-3p	0.00463160449432373	0.000307538538423096	0.691004449742946	up	2123.03485998672	1616.6976491528	--
hsa-miR-486-5p	0.00786840179643777	0.000604293257966421	0.697227756468372	up	40836.8736010233	24910.7444913118	brown
hsa-miR-210-3p	0.00786840179643777	0.000604293257966421	0.898975828565823	up	19.6226755165865	10.9715059304363	--
hsa-miR-23c	0.0149265158065105	0.00137323945419897	1.1605335050624	up	10.7627965364749	6.35758406228321	brown
hsa-miR-503-5p	0.0149265158065105	0.00137323945419897	0.715515015384558	up	41.0582469888175	23.2521617702657	brown
hsa-miR-6815-5p	0.0265419639066149	0.00343983852229729	1.14984623888552	up	10.2865666012327	4.43208299197279	brown
hsa-miR-25-3p	0.0265419639066149	0.00343983852229729	0.585390121924656	up	14822.5553877969	11238.435887672	--
hsa-miR-151a-5p	0.0345260483174109	0.00482386179537604	0.640596449663957	up	20.7046686069899	12.9178228999895	brown
hsa-miR-7976	0.0379704317842201	0.00568037659491932	0.824518840675994	up	45.8142641505794	25.3204707447127	--
hsa-miR-486-3p	0.0379704317842201	0.00568037659491932	0.750610880890321	up	462.066943304241	244.578133235166	brown
hsa-miR-339-5p	0.0479655892097454	0.00778961168766266	0.744851935109062	up	21.4299643762559	14.9946999675164	brown
hsa-miR-181a-3p	0.0650599903849388	0.0121905081425321	0.750664805078587	up	14.6841905169856	10.8664209286936	--
hsa-miR-11401	0.12662699906974	0.0351516549417599	0.786323106943256	up	37.413842784624	29.1284588201192	brown
unconservative_19_1062325	0.149689369595546	0.0445475563916344	1.04132056491974	up	10.4274912987473	4.95973669596433	brown
