## Supplementary material for "Circulating Small Extracellular Vesicle RNA Profiling for the Detection of T1a stage Colorectal Cancer and Precancerous Advanced Adenoma": Suppl Table 6-AA vs NC lncRNA.xls

#ID	FDR	PValue	log2FC	regulated	NC_vs_BC:BC	NC_vs_BC:NC	Module
LNC_EV_23131(ChrX:16375708-16410097)	0.000161607507934344	9.98501748126935e-08	4.47869918524566	up	517.045615477307	26.2431890921379	black
lnc-MSI1-2:1.EV1	0.000377084185180137	6.98951223688855e-07	2.12964287813343	up	1840.54965239752	404.057107857828	brown
LNC_EV_6450(Chr5:28579525-28621994)	0.00196867327847292	6.68996171245047e-06	1.50676026264988	up	41.514693975757	16.5799218833447	black
LNC_EV_9572(Chr8:34358093-34456247)	0.00196867327847292	6.68996171245047e-06	3.1028348570321	up	2713.02873952668	185.974338733503	black
LNC_EV_21037(Chr21:8441141-8446206)	0.0046827514573882	5.78653253925017e-05	Inf	up	208.840712826682	0	brown
LNC_EV_133(Chr1:10001-180998)	0.0078365320424515	0.00013177629297582	Inf	up	10.9567386492008	0	brown
LNC_EV_5144(Chr4:98045883-98082490)	0.00823083755927677	0.000147478708198348	1.77181166614193	up	1372.25941162307	385.692998950935	black
LNC_EV_20670(Chr20:58191441-58249971)	0.0103023003427354	0.000242536074620033	1.53244009934812	up	346.54093842054	85.8389667138799	black
LNC_EV_3552(Chr3:15690656-15738754)	0.0127604277397866	0.000370553045270295	Inf	up	63.4528958995957	0	brown
LNC_EV_3545(Chr3:15680752-15738754)	0.0207250240469248	0.000742694714069596	Inf	up	979.369468735112	0	brown
LNC_EV_21010(Chr21:8212563-8439981)	0.0217582234793554	0.00094078094630662	3.02747305387663	up	45.9968876198738	5.62946278132434	brown
LNC_EV_14856(Chr13:91005796-91056663)	0.0217582234793554	0.000920518761598222	1.79047255409554	up	1452.97035711055	297.476512274849	black
LNC_EV_15262(Chr14:49555875-50202114)	0.0217582234793554	0.00095318046116739	2.51038986424304	up	21039.1170471007	6288.53166189714	blue
LNC_EV_21004(Chr21:8212554-8440060)	0.0223243497878947	0.00113104521631595	Inf	up	5500.19412066255	0	brown
LNC_EV_20975(Chr21:8209627-8444130)	0.0231064435081507	0.00121574458948016	6.31673881445272	up	189.102845757737	6.10879523378471	brown
LNC_EV_3983(Chr3:188732606-188756016)	0.0286612634550367	0.00166460226430241	1.44218602678901	up	14016.198974004	5232.65555231826	black
LNC_EV_21022(Chr21:8213817-8218941)	0.0421285020817142	0.00304543388542512	2.83571854065071	up	153.327449676601	35.9837396813151	blue
LNC_EV_13708(Chr12:829061-829945)	0.0437699172534041	0.00319113391158584	Inf	up	135.141638462246	0	turquoise
lnc-RECK-217:1.EV1	0.0495699419846607	0.00408187514634291	1.86763793637612	up	174487.006880469	113918.00543767	--
LNC_EV_5130(Chr4:87292791-87308741)	0.0496666511460375	0.00411628125988694	2.63062634775408	up	11.2408024287409	3.11527306542219	brown
LNC_EV_3551(Chr3:15690656-15738751)	0.0500222355436848	0.00421874275669631	Inf	up	625.698033030942	0	brown
LNC_EV_8088(Chr7:10001-16508)	0.0505949557280489	0.00429830485795905	Inf	up	51.7728954038464	0	brown
lnc-MKRN2-42:1.EV9	0.0553981800515513	0.00518555716886625	1.65545470902184	up	2096.99073519914	585.573468314009	brown
LNC_EV_17697(Chr17:19112266-19190426)	0.0596075100788682	0.00580255622413013	Inf	up	107.813352615351	0	green
lnc-B9D1-12:3.EV1	0.0597088861956615	0.00593890211492242	Inf	up	110.103708178539	0	brown
LNC_EV_15242(Chr14:49513948-49862859)	0.0613058650810627	0.00630672013345501	2.75123062275877	up	24926.0641960346	7448.08728804682	green
LNC_EV_3553(Chr3:15711775-15738754)	0.0691792165609668	0.00769370341734571	Inf	up	398.156663065396	0	brown
LNC_EV_8087(Chr7:10001-10384)	0.0691792165609668	0.00768453650796345	Inf	up	21.1660145298315	0	brown
LNC_EV_17695(Chr17:19063630-19188285)	0.0705679364968405	0.00789174946303869	5.11263327922526	up	261.268312844244	17.6010034396215	green
LNC_EV_688(Chr1:60915889-60920153)	0.100264999944675	0.0140624992199205	1.32027861533867	up	119.891942588264	47.0224651433264	black
LNC_EV_15260(Chr14:49555875-49923916)	0.103916665311717	0.0152809183467338	2.84249960391624	up	582.211457023387	95.80842701389	turquoise
LNC_EV_20985(Chr21:8212508-8440073)	0.121035707188668	0.0196827811225549	Inf	up	44.3907724981903	0	green
LNC_EV_20981(Chr21:8212458-8440526)	0.121035707188668	0.0196352305649489	18.7550383424714	up	2680.22748603401	0.0127288513299572	brown
LNC_EV_23306(ChrX:62491045-62495534)	0.128555831822874	0.0223567787036558	Inf	up	12.8865149408326	0	red
LNC_EV_465(Chr1:16666752-16896323)	0.147399466544476	0.0289007642585908	4.47971905779598	up	233.209227693774	16.7223485596958	brown
LNC_EV_21034(Chr21:8398210-8445937)	0.15780722201206	0.032663218643213	0.826909946058957	up	8699.516045724	8434.60450347121	turquoise
LNC_EV_20997(Chr21:8212518-8440648)	0.17499305334963	0.0389233853604368	1.43011508265387	up	95.4090254695536	36.5059180354317	turquoise
LNC_EV_20372(Chr20:28494641-28499111)	0.197631625107593	0.0477589578130444	7.21859222797078	up	17.9253318802857	0.073900303979698	brown
lnc-RTN1-122:2.EV1	0.20188469897548	0.0499566400615876	1.19124392431585	up	3483.57843558557	3684.80154534269	turquoise
