## Supplementary material for "Circulating Small Extracellular Vesicle RNA Profiling for the Detection of T1a stage Colorectal Cancer and Precancerous Advanced Adenoma": Suppl Table 8-CRC vs AA miRNA.xls

#ID	FDR	PValue	log2FC	regulated	BC_vs_CRC:BC	BC_vs_CRC:CRC	Module
hsa-let-7f-5p	0.00231352777302306	3.51735786165713e-06	0.683795327720004	up	2797.5673706575	4363.76421869608	--
hsa-let-7e-5p	0.00231352777302306	3.98197551294847e-06	0.622728125046551	up	1541.11761849693	2404.26768455157	--
hsa-let-7a-5p	0.00449364797035568	1.16015007840508e-05	0.599631557907237	up	3301.79137552817	4789.00531985574	--
hsa-miR-320a-3p	0.0185055825521564	9.55537825412549e-05	0.657728867825293	up	2734.70774428736	4415.94147284168	brown
hsa-miR-320b	0.0185055825521564	8.66696303018195e-05	0.657851042110067	up	2733.08649759225	4409.4920737834	brown
hsa-miR-664a-5p	0.0551337008341806	0.000682307074526185	0.653233877642021	up	34.2152058240146	47.8014283142656	brown
hsa-miR-10a-3p	0.262437411935044	0.0255210219867986	0.659141621310304	up	6.71166479109405	10.4178196805636	brown
