## Supplementary material for "Circulating Small Extracellular Vesicle RNA Profiling for the Detection of T1a stage Colorectal Cancer and Precancerous Advanced Adenoma": Suppl Table 9-CRC vs AA lncRNA.xls

#ID	FDR	PValue	log2FC	regulated	BC_vs_CRC:BC	BC_vs_CRC:CRC	Module
LNC_EV_14251(Chr12:117558572-117583467)	0.00844701	1.13443590690586e-05	5.04802488113195	up	0.250400766229639	32.7917409170218	blue
LNC_EV_23425(ChrX:151945697-151971989)	0.009609401	1.81887168251971e-05	2.80665540315532	up	5.33438714353506	61.1288993819702	brown
LNC_EV_14846(Chr13:72790422-72844988)	0.014491349	4.28162352206218e-05	1.89936821827558	up	2.95019563065687	29.4979252225532	brown
lnc-FCGR1B-16:1.EV2189	0.014868771	8.38689726671392e-05	4.25860407844031	up	0.73579929804422	18.7685468977707	red
LNC_EV_1516(Chr1:214697397-214705737)	0.015939991	9.84742934474359e-05	4.95100841141166	up	0.179425055182841	10.0689621080792	brown
LNC_EV_20911(Chr21:5754305-5875132)	0.019040152	0.000254360196389293	Inf	up	0	33.8505529640606	blue
LNC_EV_16359(Chr16:3814022-3849584)	0.023059781	0.000346856768727235	2.34492936967341	up	27.5762799018124	198.950933453928	brown
LNC_EV_19631(Chr19:15887062-15889206)	0.023509073	0.000421127488841218	Inf	up	0	14.4546213501052	blue
lnc-FCGR1B-16:1.EV2316	0.023509073	0.000405350711806567	Inf	up	0	18.0560618058972	red
LNC_EV_2978(Chr2:167365411-167408097)	0.023509073	0.000396402372757929	3.18954183235199	up	1.53305757449276	28.7023534124533	brown
LNC_EV_13257(Chr11:69198910-69272414)	0.025604077	0.000500144963311237	Inf	up	0	12.0374068617411	blue
LNC_EV_8766(Chr7:135420577-135495920)	0.025604077	0.000505502273996437	2.17768294135101	up	2.0938171747987	15.3011601846932	brown
LNC_EV_479(Chr1:18372403-18373008)	0.026087636	0.000561994103826033	Inf	up	0	40.4742259764499	blue
LNC_EV_15599(Chr14:105565090-105685527)	0.026257917	0.000620654492609885	Inf	up	0	34.5561773074884	blue
LNC_EV_15251(Chr14:49555860-49917664)	0.026346989	0.000629836701221758	Inf	up	0	822.06553099757	turquoise
LNC_EV_23216(ChrX:58551601-58989144)	0.026802641	0.000684309125821954	4.5560062750808	up	0.320319284874252	17.3218650769553	red
LNC_EV_1262(Chr1:161451555-161459554)	0.026802641	0.000712721305478179	3.58482633370273	up	1.33088564032074	18.2398723181458	blue
LNC_EV_2414(Chr2:90383425-90398813)	0.027086226	0.00073841599757257	Inf	up	0	10.1627846318693	blue
LNC_EV_15246(Chr14:49545447-49917664)	0.030353657	0.000888678122051033	Inf	up	0	2821.89369914747	turquoise
LNC_EV_410(Chr1:14845121-14845446)	0.032221185	0.0010904833039039	Inf	up	0	13.4657171651104	blue
LNC_EV_13254(Chr11:69110530-69111118)	0.035190661	0.00135166923431847	Inf	up	0	99.1644839347324	blue
LNC_EV_16639(Chr16:34571511-34589243)	0.035729553	0.00141491442683995	Inf	up	0	13.3334547874298	red
LNC_EV_6748(Chr5:123023684-123089195)	0.036482827	0.00150270570013774	1.76316721833231	up	3.33550553549211	26.3318407498157	brown
LNC_EV_6943(Chr5:178269333-178269988)	0.036482827	0.00157441922552326	Inf	up	0	23.5352332823679	blue
LNC_EV_16584(Chr16:32644729-32808070)	0.039324728	0.00177453390106513	Inf	up	0	14.4810179914425	blue
LNC_EV_1243(Chr1:161443718-161466793)	0.040198341	0.00192843284015901	Inf	up	0	14.7250529000119	blue
LNC_EV_8337(Chr7:26376927-26470158)	0.040792815	0.00202704025371745	1.94032253864788	up	5.54343071293419	30.1292420920571	brown
LNC_EV_3839(Chr3:123240844-123324473)	0.040792815	0.00202704025371745	2.03714504447984	up	4.2630311677055	35.4193408022215	brown
LNC_EV_17392(Chr16:89884686-89885150)	0.041170032	0.00207895944304146	Inf	up	0	19.6361546770263	blue
LNC_EV_4955(Chr4:49335352-49520811)	0.041954542	0.00221213864821441	5.52849154623312	up	0.622691709880098	36.6283853525242	blue
LNC_EV_8562(Chr7:68340243-68422314)	0.042892634	0.00244084357877282	3.53326937340879	up	0.605108510045807	13.1831265246097	brown
LNC_EV_15582(Chr14:104824266-104890857)	0.042892634	0.00232861458309204	Inf	up	0	73.9303545670657	blue
LNC_EV_20451(Chr20:34200872-34228197)	0.046324615	0.00270009168824533	7.02072556019373	up	0.439550756788182	117.697159869186	turquoise
lnc-POLE4-207:1.EV3	0.049534167	0.00307343341787004	Inf	up	0	17.7268465131441	blue
LNC_EV_14250(Chr12:117352973-117353304)	0.049605396	0.00319428318565214	Inf	up	0	42.3237014945403	blue
LNC_EV_20361(Chr20:28491623-28499111)	0.049605396	0.00319018147371959	2.82690045322799	up	13.9794167962741	91.6008982775508	red
LNC_EV_14314(Chr12:124490409-124503804)	0.049605396	0.0031940966185504	5.38924196129832	up	3.56752563744263	97.7458497705028	blue
LNC_EV_408(Chr1:14844796-14873177)	0.05070452	0.0035203043372091	Inf	up	0	53.3331391568629	blue
LNC_EV_2250(Chr2:87030513-87076192)	0.05070452	0.00378615540539912	Inf	up	0	11.0509894264512	turquoise
LNC_EV_7171(Chr6:42216356-42262614)	0.05070452	0.00369332063354971	Inf	up	0	176.537894948391	brown
LNC_EV_12426(Chr11:1172880-1174007)	0.051399928	0.00408659107326667	Inf	up	0	58.7624334848075	blue
LNC_EV_12404(Chr11:1154507-1174089)	0.051399928	0.00401344374781552	Inf	up	0	114.31449576952	blue
LNC_EV_10650(Chr9:60579226-60606718)	0.051399928	0.00393340298240259	7.50882452191132	up	0.0573018400347132	15.7084444013367	red
LNC_EV_15731(Chr15:19775379-19783223)	0.051473786	0.00411999430740226	1.35356847701864	up	3.18161931638791	10.5587735052264	red
LNC_EV_13460(Chr11:107530354-107590523)	0.051827097	0.00426981619631221	Inf	up	0	77.2925582124187	brown
LNC_EV_15254(Chr14:49555864-49917673)	0.051827097	0.00425207543629855	6.92353884724428	up	51.0136840538436	7224.13851004449	black
LNC_EV_21723(Chr21:36537988-36540162)	0.051827097	0.00427878954998402	Inf	up	0	57.8186087331799	blue
LNC_EV_21157(Chr21:10656876-10674133)	0.051974747	0.00446734325763756	Inf	up	0	57.9727755017867	blue
LNC_EV_17867(Chr17:26792004-26807482)	0.052829609	0.00458339069198998	Inf	up	0	24.8781958850263	blue
LNC_EV_18125(Chr17:77669949-77686494)	0.053694391	0.0047016845237314	Inf	up	0	13.4504289812269	blue
LNC_EV_8497(Chr7:60959952-60997285)	0.053881767	0.00473256453180391	Inf	up	0	23.0544533703443	blue
LNC_EV_23299(ChrX:62484427-62488772)	0.05439614	0.00489462986178841	7.61995677661294	up	0.130936395017163	18.7712059924048	red
LNC_EV_507(Chr1:22336178-22337524)	0.054629712	0.00496877204944176	Inf	up	0	20.6306642917833	red
LNC_EV_365(Chr1:11042141-11042717)	0.056260827	0.00518331010226757	Inf	up	0	17.5839174978932	blue
LNC_EV_20358(Chr20:28483662-28498146)	0.0575371	0.00540354120671023	2.34061072923182	up	15.1034248340364	99.0680904803018	red
LNC_EV_1645(Chr1:236097093-236097410)	0.059590684	0.00587423607792594	Inf	up	0	20.0619503479426	blue
LNC_EV_23142(ChrX:30788566-30792690)	0.059793679	0.00591030723707934	Inf	up	0	32.5591187482079	red
LNC_EV_22979(ChrX:1218934-1219917)	0.064927572	0.00680705876982026	Inf	up	0	96.527827287024	blue
LNC_EV_16460(Chr16:16315009-16355417)	0.064927572	0.00667758848333902	Inf	up	0	10.9035472085506	red
LNC_EV_16645(Chr16:34576367-34596204)	0.064927572	0.00679136690722524	3.56175472038361	up	1.64058085254537	22.7191448806513	blue
LNC_EV_21148(Chr21:10651579-10736762)	0.064927572	0.00680878647687761	3.58186308458288	up	2.39683366148826	71.3414193846293	blue
LNC_EV_16469(Chr16:18353283-18397074)	0.065727404	0.00702177002176735	Inf	up	0	19.8168730090225	red
LNC_EV_17736(Chr17:23199993-23240654)	0.065727404	0.00702861073236657	Inf	up	0	62.1452768649102	red
LNC_EV_17870(Chr17:26868207-26936944)	0.067301123	0.00732123422225899	3.24507569289473	up	1.48394665335704	33.5240524842121	blue
LNC_EV_20933(Chr21:7925334-7955217)	0.067631143	0.00748429513718895	Inf	up	0	196.571642815528	blue
lnc-CUL2-56:1.EV761	0.067631143	0.00748429513718895	8.03515236093494	up	0.0381118360618622	13.39993072658	red
LNC_EV_6544(Chr5:49612189-49646269)	0.069417759	0.00825432965551425	9.49151845031811	up	0.00901639201013535	10.8208080718213	turquoise
LNC_EV_2404(Chr2:90292953-90293559)	0.069417759	0.00827140166789747	Inf	up	0	19.9230144453975	blue
LNC_EV_23021(ChrX:1404114-1406517)	0.070449439	0.00846842160416751	Inf	up	0	26.9235242284881	blue
LNC_EV_11738(Chr10:38832003-38849169)	0.070449439	0.00852911199313498	Inf	up	0	22.4999854893113	blue
LNC_EV_2418(Chr2:90386672-90393805)	0.071229468	0.00873251075350926	Inf	up	0	12.119835534267	red
LNC_EV_15748(Chr15:19776861-19782593)	0.071888572	0.00914589318849681	Inf	up	0	11.4609961825474	red
LNC_EV_15766(Chr15:19781851-19787521)	0.073165034	0.00952750077810805	Inf	up	0	31.4466234616753	red
LNC_EV_11742(Chr10:38902903-38905923)	0.073165034	0.0096089615261965	Inf	up	0	28.4879238676175	blue
LNC_EV_19493(Chr19:4553281-4603607)	0.073165034	0.00968852054391542	Inf	up	0	24.6115785202766	blue
LNC_EV_1564(Chr1:228635467-228647034)	0.073165034	0.0094257180867275	Inf	up	0	46.5096006834505	red
lnc-FCGR1B-16:1.EV176	0.074732324	0.00997635381399565	4.23056128552375	up	0.34548719207261	12.8916666461276	red
LNC_EV_1633(Chr1:236097001-236097411)	0.077229672	0.0106286942537345	Inf	up	0	17.5538031976456	blue
LNC_EV_16377(Chr16:8561553-8565255)	0.077464425	0.0107572139883505	3.30837147690491	up	0.607376950642568	13.9091126215483	blue
LNC_EV_7948(Chr6:169218507-169219270)	0.080445332	0.0114576874497197	Inf	up	0	29.3572186615332	blue
LNC_EV_10639(Chr9:60573176-60574532)	0.081391291	0.0117397591920049	Inf	up	0	16.3157002492985	turquoise
LNC_EV_7100(Chr6:25015077-25036171)	0.08140567	0.0118292955786458	Inf	up	0	14.6085299300949	turquoise
LNC_EV_3536(Chr3:13614345-13617721)	0.082498934	0.0120324794571767	Inf	up	0	10.2023109086348	blue
LNC_EV_7169(Chr6:42170351-42262638)	0.082541304	0.0120830004298641	6.18506668743463	up	0.0626427598833176	14.1093282187474	brown
LNC_EV_1643(Chr1:236097001-236097412)	0.085196366	0.0128835761022792	Inf	up	0	25.1427165271102	blue
LNC_EV_484(Chr1:18827667-18858644)	0.085196366	0.0128018478713191	Inf	up	0	86.7157538580133	blue
LNC_EV_22288(Chr22:27451800-27471116)	0.085667218	0.0132769231802489	Inf	up	0	26.6119299259905	blue
LNC_EV_8140(Chr7:482231-483531)	0.086507391	0.0135465508425722	Inf	up	0	68.7446340635397	blue
LNC_EV_476(Chr1:18315388-18372958)	0.086997849	0.0137635598086486	6.53219885067985	up	0.221692992060229	34.7704131235352	blue
LNC_EV_477(Chr1:18315516-18315949)	0.090139316	0.0148589330783812	Inf	up	0	24.1368806365337	blue
LNC_EV_7443(Chr6:160848880-160850781)	0.090445267	0.0150964549373619	Inf	up	0	18.7814134654779	blue
LNC_EV_9236(Chr8:303631-306855)	0.091827708	0.0157362551051349	Inf	up	0	22.9486221588424	blue
LNC_EV_21152(Chr21:10653934-10732861)	0.092376697	0.0159047710313474	4.17901645520212	up	1.37390240391861	54.3737876302624	blue
lnc-OR5W2-13:1.EV264	0.094108227	0.0164834760680298	Inf	up	0	24.2629577233033	turquoise
LNC_EV_11883(Chr10:72715109-72719447)	0.095032009	0.0172100773533386	Inf	up	0	33.5820950096221	turquoise
LNC_EV_16568(Chr16:32119682-32284038)	0.095373882	0.0173430346592684	Inf	up	0	81.7670245472902	blue
LNC_EV_2420(Chr2:90391933-90394985)	0.096097447	0.017577857025367	Inf	up	0	45.2058225992702	red
LNC_EV_20925(Chr21:7918450-7944523)	0.097939776	0.0180726902457113	Inf	up	0	16.0839524186303	blue
LNC_EV_13459(Chr11:107530354-107590523)	0.098119959	0.0181940576487771	1.06821950651625	up	48.9546592794451	245.352986326259	brown
LINC00115:26.EV1	0.099094273	0.0187578007223242	Inf	up	0	289.400432181761	brown
LNC_EV_3210(Chr2:238117720-238119402)	0.100479175	0.0192699786792296	Inf	up	0	17.06924958374	blue
SNHG6:18.EV1	0.102910869	0.0200978516017707	Inf	up	0	84.3486584900192	turquoise
LNC_EV_22881(ChrX:580462-581729)	0.104116606	0.0206871818166903	Inf	up	0	12.2297004579934	blue
LNC_EV_2416(Chr2:90384365-90397659)	0.104673611	0.0209478130487272	Inf	up	0	89.0516190277615	turquoise
LNC_EV_17591(Chr17:2679268-2679681)	0.104673611	0.0210037874166501	Inf	up	0	14.380980570869	red
lnc-MKRN2-42:1.EV10	0.104673611	0.0208469730098971	4.33726289766348	up	3.58897103931859	100.383496140878	turquoise
lnc-FAM72B-6:2.EV16	0.104673611	0.0208636780214299	1.69117552819081	up	5.34218816488222	28.7920297906314	red
LNC_EV_7170(Chr6:42170352-42262638)	0.105034126	0.0212155956227491	1.47648335007288	up	23.3743552412673	132.213365483471	brown
LNC_EV_15741(Chr15:19775738-19783541)	0.107333218	0.0219959100145291	1.21456690548937	up	3.69682867479462	11.132683014747	red
lnc-SNAI1-52:1.EV1	0.109485204	0.0235803206400344	Inf	up	0	52.0170937299895	blue
lnc-FAM72B-6:2.EV174	0.109485204	0.0231737717141338	1.80036596226333	up	7.03553698693877	67.0019435493183	red
LNC_EV_16702(Chr16:48830648-48932909)	0.109485204	0.0235085152526874	2.48173395701088	up	10.5036916014765	127.280531083227	blue
LNC_EV_895(Chr1:125166892-125169852)	0.11088921	0.023976850302686	4.0612812917141	up	0.961368505119793	14.1377988778944	red
LNC_EV_21162(Chr21:10667008-10670019)	0.111824997	0.0242692983274418	Inf	up	0	20.8534840286737	black
LNC_EV_2287(Chr2:87359641-87366276)	0.112239232	0.0244194945171024	4.66851077072838	up	0.316807670787335	10.3080871022093	blue
LNC_EV_23601(ChrY:10775968-10826309)	0.112771876	0.0249897388225063	1.05596058143688	up	11.2609130593827	39.5411442966333	blue
lnc-MKRN2-42:1.EV20	0.114176766	0.0253655031307622	Inf	up	0	12.5094049801701	turquoise
LNC_EV_12000(Chr10:105753303-105794448)	0.115374535	0.0262073413393825	Inf	up	0	11.7713480025358	brown
LNC_EV_991(Chr1:143245404-143264826)	0.115374535	0.0262590080391142	Inf	up	0	14.8178899642465	blue
LNC_EV_23452(ChrX:155980344-156030800)	0.115374535	0.0262590080391142	Inf	up	0	31.6614484420325	red
LNC_EV_12415(Chr11:1169346-1174117)	0.117252048	0.0271946345375742	Inf	up	0	11.4179969930261	blue
LNC_EV_17872(Chr17:26880355-26885627)	0.118363161	0.0278333067125564	1.8030451886683	up	8.40265092509899	39.5957199262749	red
LNC_EV_10718(Chr9:60610820-60653495)	0.123820068	0.0302621679786046	Inf	up	0	13.4483759820198	blue
LNC_EV_990(Chr1:143245382-143263898)	0.124721312	0.0307687582164444	Inf	up	0	25.6740559568299	blue
LNC_EV_23322(ChrX:65051329-65113813)	0.127768929	0.0326371881428637	Inf	up	0	52.968179050655	turquoise
LNC_EV_19314(Chr19:415253-415566)	0.129173953	0.0332736557964055	Inf	up	0	60.7693984806586	blue
LNC_EV_17866(Chr17:26790946-26858678)	0.131422694	0.0345630532872949	Inf	up	0	24.9848997187227	blue
LNC_EV_14809(Chr13:49997199-50081928)	0.131422694	0.0346255698294712	Inf	up	0	16.7235934169141	turquoise
LNC_EV_18804(Chr18:47019917-47026305)	0.131422694	0.0345630532872949	Inf	up	0	12.3535240313558	blue
LNC_EV_182(Chr1:805799-810172)	0.134360968	0.035899644062708	Inf	up	0	106.993351789771	turquoise
LNC_EV_20728(Chr20:61671493-61671997)	0.134448129	0.035988500327001	6.91862426024819	up	0.18568822495858	79.5373457081404	blue
LNC_EV_16731(Chr16:50414641-50475889)	0.136349968	0.0370997897619482	1.75383988101414	up	15.7815286514329	47.0482212331237	blue
lnc-FCGR1B-16:1.EV2382	0.137547491	0.0376036968572853	2.33137861259197	up	4.24048965684906	23.3926634280901	blue
LNC_EV_23318(ChrX:62497796-62513815)	0.138147072	0.0378114063706317	4.84402611048345	up	0.212990442578437	27.741635939353	red
LNC_EV_20927(Chr21:7920168-7926735)	0.139397537	0.0381911059474623	Inf	up	0	64.110287304751	blue
lnc-FCGR1B-16:1.EV2436	0.13988484	0.0387003451916602	Inf	up	0	34.5596321702391	red
LNC_EV_21147(Chr21:10651579-10676915)	0.141448293	0.0393608464663705	4.67345745839402	up	0.955457748412616	52.187176137591	blue
LNC_EV_15265(Chr14:49586566-49862862)	0.142338196	0.0398236404881606	Inf	up	0	11.3146101194531	black
LNC_EV_14183(Chr12:106347172-106347972)	0.143877048	0.0404231513230479	Inf	up	0	26.0782860842242	turquoise
LNC_EV_16691(Chr16:46392651-46393666)	0.143908028	0.0408570468535602	Inf	up	0	35.2366561162987	red
LNC_EV_23266(ChrX:62465558-62470964)	0.143908028	0.040668883272445	Inf	up	0	17.1106214787105	red
LNC_EV_8878(Chr7:150889434-151002457)	0.144808959	0.0414628928376918	0.61657006718542	up	5.42965562767251	22.4206534916314	brown
LNC_EV_1631(Chr1:236096998-236097507)	0.14507043	0.0416845688999068	Inf	up	0	19.1707952006953	blue
LNC_EV_18156(Chr17:80024201-80024858)	0.14507043	0.0416734313442576	3.72394963289495	up	0.612345794350968	13.6784791484105	blue
LNC_EV_11727(Chr10:38785946-38786706)	0.14515575	0.0419130892648171	Inf	up	0	11.7361708445305	blue
LNC_EV_8145(Chr7:528125-612648)	0.14515575	0.0418303836889121	Inf	up	0	56.1435343292574	blue
lnc-FCGR1B-16:1.EV2417	0.146867421	0.0427515689498987	Inf	up	0	17.7878019783357	red
LNC_EV_10970(Chr9:90841731-90842080)	0.148917163	0.0437591664273102	Inf	up	0	28.6588265795695	blue
LNC_EV_20352(Chr20:28193553-28308303)	0.149320085	0.0439417477429527	Inf	up	0	16.4796341724335	red
lnc-NPY4R2-105:1.EV86	0.149666198	0.0441400713690023	1.99959320390006	up	29.5756239510397	90.8746543338209	red
LNC_EV_20414(Chr20:29751280-29756167)	0.150456905	0.0448703661593298	7.04952993338303	up	0.0389642266603119	18.2009947871177	blue
LNC_EV_11785(Chr10:42295607-42321730)	0.150456905	0.0448703661593298	Inf	up	0	33.0204896072525	blue
LNC_EV_11728(Chr10:38791435-38809552)	0.150456905	0.044500768234118	5.76038151127579	up	0.322505028192052	37.6177553221293	blue
LNC_EV_21170(Chr21:10696920-10738646)	0.150619455	0.045230338501749	8.73792579397195	up	0.236640616059291	135.201367262987	blue
lnc-CUL2-56:1.EV978	0.152095329	0.046142389586589	4.94169114117001	up	0.190392252552186	13.6417988903103	red
LNC_EV_20431(Chr20:31101707-31164748)	0.154473502	0.0471391798469387	Inf	up	0	15.3280140718889	blue
LNC_EV_15358(Chr14:85979067-86070968)	0.158372556	0.0493451961838171	Inf	up	0	16.1919042130569	turquoise
LNC_EV_15248(Chr14:49545449-49917664)	0.15928266	0.0499710304534016	Inf	up	0	26.3466728695431	black
