## Supplementary material for "Circulating Small Extracellular Vesicle RNA Profiling for the Detection of T1a stage Colorectal Cancer and Precancerous Advanced Adenoma": Suppl Table 10-AA vs NC up-regulated Median_50 Log2FC_2 with Module sorted by FDR.xlsx

### Sheet: NC_vs_BC.up.Median_gt50.Log2FC_
#ID	PValue	log2FC	regulated	NC_vs_BC:BC	NC_vs_BC:NC	Module
LNC_EV_27018(ChrX:16375708-16410097)	9.99e-08	4.4787	up	517.046	26.2432	black
LNC_EV_16380(Chr12:120291680-120293238)	6.99e-07	2.12964	up	1840.55	404.057	brown
ECHO1710-A04_newGene_109617	6.69e-06	4.1732	up	97.7293	7.66532	black
LNC_EV_10602(Chr8:34358093-34456247)	6.69e-06	3.10283	up	2713.03	185.974	black
LNC_EV_25021(Chr21:8441141-8446206)	5.79e-05	Inf	up	208.841	0	brown
MT-ND2	0.000147479	4.01666	up	5843.93	261.99	blue
HIST2H2AA4	0.000259992	6.89907	up	436.43	4.41091	green
LNC_EV_3719(Chr3:15690656-15738754)	0.000370553	Inf	up	63.4529	0	brown
RPS29	0.000374121	2.1554	up	2385.64	551.782	brown
MT-CO2	0.000485272	2.05322	up	3665.91	706.681	blue
HIST2H2AA3	0.000626258	5.86659	up	410.792	8.11162	green
LNC_EV_3712(Chr3:15680752-15738754)	0.000742695	Inf	up	979.369	0	brown
PPDPF	0.000881054	Inf	up	87.3773	0	brown
LNC_EV_17399(Chr14:49555875-50202114)	0.00095318	2.51039	up	21039.1	6288.53	blue
CTDSP1	0.00108022	Inf	up	53.9854	0	brown
LNC_EV_24989(Chr21:8212554-8440060)	0.00113105	Inf	up	5500.19	0	brown
LNC_EV_24962(Chr21:8209627-8444130)	0.00121575	6.31674	up	189.103	6.1088	brown
LNC_EV_25006(Chr21:8213817-8218941)	0.00304543	2.83572	up	153.327	35.9837	blue
LNC_EV_15334(Chr12:829061-829945)	0.00319113	Inf	up	135.142	0	turquoise
HIST1H4J	0.0035567	2.28687	up	692.559	142.711	green
LNC_EV_3718(Chr3:15690656-15738751)	0.00421874	Inf	up	625.698	0	brown
LNC_EV_8905(Chr7:10001-16508)	0.0042983	Inf	up	51.7729	0	brown
UBXN1	0.00486127	Inf	up	74.4883	0	turquoise
NDUFB4	0.00558313	Inf	up	106.706	0	green
MT-ND3	0.00568038	2.06118	up	2928.55	644.346	blue
LNC_EV_19820(Chr17:19112266-19190426)	0.00580256	Inf	up	107.813	0	green
LNC_EV_19816(Chr17:19061913-19188491)	0.0059389	Inf	up	110.104	0	brown
C19orf43	0.00610866	3.4758	up	105.204	9.6346	turquoise
LNC_EV_17378(Chr14:49513948-49862859)	0.00630672	2.75123	up	24926.1	7448.09	green
RPS15	0.00632607	2.86499	up	1566.64	237.628	green
TMCC2	0.0066633	2.29065	up	84.1004	13.7615	blue
HIST2H3C	0.00687438	5.6522	up	75.1761	1.34733	green
HIST2H3A	0.00702179	5.78428	up	74.7366	1.51375	green
MAZ	0.00726395	4.13103	up	98.0755	6.01919	green
LNC_EV_3724(Chr3:15711775-15738754)	0.0076937	Inf	up	398.157	0	brown
ECHO1710-A04_newGene_68794	0.00778961	2.68329	up	167.549	26.6387	brown
LNC_EV_19817(Chr17:19063630-19188285)	0.00789175	5.11263	up	261.268	17.601	green
PRDX2	0.00826026	Inf	up	166.675	0	turquoise
ARPC1B	0.00830084	2.46826	up	364.085	57.2183	brown
RPL36	0.00907368	3.01037	up	628.702	72.4829	green
FAM46C	0.00907368	2.4419	up	145.661	21.559	turquoise
ZYX	0.00973781	Inf	up	53.1551	0	turquoise
HIST2H3D	0.0100741	Inf	up	60.9321	0	green
HIST1H2AJ	0.0105352	3.20903	up	520.227	71.8419	green
TSPO	0.0106785	Inf	up	62.0534	0	turquoise
ZFP36	0.0107829	4.25556	up	58.9172	2.33436	brown
RPS9	0.0108707	2.4319	up	537.689	114.24	green
HIST1H2BG	0.0116066	4.89628	up	536.298	16.6502	turquoise
PNP	0.0144742	10.928	up	78.3183	0.045499	turquoise
ATP5J	0.0152206	Inf	up	57.5643	0	turquoise
LNC_EV_17397(Chr14:49555875-49923916)	0.0152809	2.8425	up	582.211	95.8084	turquoise
SLC25A39	0.0158724	2.46371	up	266.556	39.6332	brown
OST4	0.0159502	3.00981	up	405.845	40.6967	green
HIST1H3C	0.0159502	2.58413	up	948.811	135.383	green
HIST1H3B	0.0161698	2.60981	up	635.867	56.4255	green
YPEL5	0.0161698	3.19748	up	62.6654	6.93048	turquoise
ISCA1	0.0161698	2.08462	up	89.0439	20.0016	blue
RPL18	0.0179864	2.04859	up	869.519	194.306	green
HIST1H2AC	0.018538	2.28492	up	504.9	80.8549	green
EIF3D	0.0191681	Inf	up	103.322	0	green
LNC_EV_24968(Chr21:8212458-8440526)	0.0196352	18.755	up	2680.23	0.0127289	brown
SLC9A3R2	0.0204362	2.09461	up	695.645	204.644	brown
NRGN	0.0221264	Inf	up	86.9045	0	turquoise
GUK1	0.0221933	3.4201	up	425.862	38.9907	green
HIST1H3F	0.0221933	5.92418	up	333.783	6.64779	green
HSPB1	0.0223529	Inf	up	61.7722	0	brown
CNN2	0.0243825	3.56678	up	104.056	6.89877	turquoise
ECHO1710-A04_newGene_66234	0.0250998	Inf	up	129.399	0	turquoise
CLIC1	0.0254182	4.93447	up	95.3471	3.06529	turquoise
ECHO1710-A04_newGene_100633	0.0259854	2.36246	up	87.85	21.529	red
PIM1	0.0274432	2.17794	up	103.154	26.7499	brown
PSMD4	0.0286038	7.49539	up	68.1599	0.253886	green
HIST1H2AD	0.0289008	4.32396	up	544.681	12.7952	green
LNC_EV_399(Chr1:16666752-16896323)	0.0289008	4.47972	up	233.209	16.7223	brown
RBM38	0.0308371	2.55008	up	172.433	27.6572	turquoise
LCOR	0.0311024	4.10531	up	69.0974	3.18191	blue
NCF2	0.0329408	9.19346	up	93.9595	0.132621	blue
HIST1H3J	0.034196	Inf	up	316.397	0	turquoise
RPL18A	0.0347822	2.42064	up	1941.45	432.312	green
HBM	0.034891	Inf	up	266.304	0	turquoise
MT-ATP6	0.0351517	2.83876	up	2814.2	329.041	blue
JUNB	0.035533	5.74834	up	62.4161	1.05644	green
HDGF	0.0360166	4.69566	up	60.1604	1.97373	green
HLA-C	0.0371057	Inf	up	112.004	0	green
PSMB4	0.0371057	Inf	up	146.358	0	turquoise
UQCRH	0.038505	Inf	up	56.4014	0	turquoise
GLUL	0.0389234	2.24682	up	55.724	9.83248	turquoise
HIST1H3G	0.0390883	7.34827	up	52.7061	0.399707	green
NKG7	0.0397797	2.95454	up	386.457	38.0555	green
NPC2	0.0407202	Inf	up	80.1816	0	turquoise
HIST1H3A	0.0408458	Inf	up	80.7563	0	turquoise
HIST1H2BD	0.0410716	5.86906	up	194.611	3.8275	turquoise
GNLY	0.0427562	7.54703	up	94.8859	0.560888	green
RPS10	0.043707	Inf	up	1695.92	0	green
COX7B	0.0444496	5.09928	up	52.2278	1.55138	turquoise
HIST2H2AC	0.045836	2.97381	up	537.351	64.0881	brown
ATP5G2	0.0491271	6.45895	up	165.634	1.4221	green
ID2	0.0499566	4.45046	up	59.0128	2.71181	turquoise
