## Supplementary material for "Circulating Small Extracellular Vesicle RNA Profiling for the Detection of T1a stage Colorectal Cancer and Precancerous Advanced Adenoma": Suppl Table 11-CRC vs NC up-regulated Median_50 Log2FC_2 with Module sorted by FDR.xlsx

### Sheet: NC_vs_CRC.up.Median_gt50.Log2FC
#ID	PValue	log2FC	regulated	NC_vs_CRC:CRC	NC_vs_CRC:NC	Module
TOP1	2.72e-05	5.74268	up	71.5966	1.22377	turquoise
NBPF19	3.67e-05	3.76233	up	52.5011	4.0539	turquoise
SUPT4H1	5.43e-05	Inf	up	57.8521	0	turquoise
C19orf43	5.71e-05	4.02936	up	181.33	9.6346	turquoise
PPDPF	6.18e-05	Inf	up	76.2211	0	brown
EZR	8.23e-05	Inf	up	53.0497	0	turquoise
CCL4	0.000122504	Inf	up	79.236	0	turquoise
ID2	0.000149209	5.40705	up	124.888	2.71181	turquoise
UBXN1	0.000155576	Inf	up	75.6536	0	turquoise
FLNA	0.000175287	5.22691	up	72.5661	1.77813	turquoise
MT-ND2	0.000205366	3.6045	up	3162.33	261.99	blue
ECHO1710-A04_newGene_160497	0.000220924	Inf	up	111.794	0	turquoise
MAP2K3	0.000240945	Inf	up	80.2292	0	turquoise
OXA1L	0.000248472	Inf	up	50.2336	0	turquoise
HIST2H2AA4	0.000252378	6.05853	up	300.307	4.41091	green
YBX3	0.000279576	2.0036	up	497.648	103.131	turquoise
IGBP1	0.000296635	7.85492	up	88.8437	0.367488	turquoise
HLA-A	0.00031056	Inf	up	86.6092	0	turquoise
NRGN	0.00031056	Inf	up	158.545	0	turquoise
LNC_EV_15334(Chr12:829061-829945)	0.00031597	Inf	up	209.687	0	turquoise
HNRNPUL1	0.000319333	7.17815	up	105.153	0.790801	turquoise
TSPO	0.000343218	Inf	up	64.6294	0	turquoise
HIST2H2AA3	0.000360012	5.26213	up	351.166	8.11162	green
RPS9	0.000404763	2.60833	up	720.899	114.24	green
ZYX	0.000439705	Inf	up	74.9992	0	turquoise
LNC_EV_3719(Chr3:15690656-15738754)	0.000456881	Inf	up	248.476	0	brown
NPC2	0.00049288	Inf	up	127.344	0	turquoise
HBP1	0.000498804	8.38032	up	77.9125	0.27289	turquoise
IFI30	0.000513451	Inf	up	131.166	0	turquoise
YPEL5	0.000578612	3.52065	up	72.2519	6.93048	turquoise
MAX	0.000578612	3.38798	up	130.34	11.2807	turquoise
UBAC1	0.000581744	Inf	up	52.9169	0	turquoise
ESD	0.00058259	Inf	up	53.1862	0	turquoise
GNLY	0.000590829	7.67614	up	111.495	0.560888	green
VASP	0.000660709	6.04593	up	55.7965	0.787275	turquoise
HIST1H3J	0.000666888	Inf	up	218.481	0	turquoise
NDUFB4	0.000848338	Inf	up	77.1506	0	green
PTPN22	0.000871056	2.73323	up	57.1431	10.5227	turquoise
RAC2	0.000881837	2.60616	up	268.319	38.4247	turquoise
USF2	0.000928684	Inf	up	94.0893	0	turquoise
C12orf57	0.000959471	Inf	up	82.6784	0	turquoise
MYD88	0.00095999	Inf	up	59.153	0	turquoise
HLA-C	0.000970415	Inf	up	111.898	0	green
GLUL	0.000994072	3.51011	up	103.58	9.83248	turquoise
GPX4	0.00108203	Inf	up	119.626	0	turquoise
LNC_EV_1149(Chr1:143185163-143195760)	0.00108916	3.56713	up	68.5045	7.85205	red
EIF1B	0.00108916	2.50271	up	163.057	24.5627	turquoise
ATP5G2	0.00114049	7.21752	up	179.928	1.4221	green
LNC_EV_15333(Chr12:829059-829945)	0.00114263	Inf	up	105.281	0	turquoise
ZMAT2	0.00115304	Inf	up	65.5143	0	turquoise
RNASEK	0.00119719	Inf	up	180.613	0	turquoise
LNC_EV_24989(Chr21:8212554-8440060)	0.0014072	Inf	up	3529.86	0	brown
CLIC1	0.00149699	5.26252	up	142.275	3.06529	turquoise
ARRB2	0.00149699	3.65935	up	102.12	7.64975	turquoise
SEPW1	0.0015807	Inf	up	81.6555	0	turquoise
RPS15	0.0016764	2.9022	up	1608.96	237.628	green
LNC_EV_27241(ChrX:65051329-65113813)	0.00181089	Inf	up	52.9682	0	turquoise
CHMP2A	0.00181221	3.6088	up	118.913	10.5651	turquoise
LTB	0.00181406	Inf	up	62.9884	0	green
CCND3	0.0018426	6.16992	up	82.0686	1.24348	turquoise
NDUFB2	0.00184954	Inf	up	59.3383	0	turquoise
FAM46C	0.00186859	2.27839	up	149.466	21.559	turquoise
HIST2H3C	0.00204162	5.46817	up	58.2149	1.34733	green
DMTN	0.00205087	3.6318	up	59.1109	2.39811	turquoise
ARF1	0.00205087	2.66767	up	121.881	19.2454	turquoise
HIST1H2BG	0.00210811	4.91792	up	466.844	16.6502	turquoise
FABP5	0.00216121	Inf	up	93.2923	0	turquoise
UFC1	0.0022602	5.97481	up	71.5063	0.758807	turquoise
CNN2	0.00227629	3.63694	up	87.8415	6.89877	turquoise
LNC_EV_17397(Chr14:49555875-49923916)	0.00231098	3.32852	up	1415.21	95.8084	turquoise
E2F4	0.00239249	Inf	up	60.4972	0	turquoise
EIF3F	0.00246097	Inf	up	100.539	0	turquoise
CD37	0.00251093	2.03477	up	299.778	62.2232	brown
FERMT3	0.00262922	Inf	up	50.5037	0	green
LNC_EV_19861(Chr17:23199993-23240654)	0.00271547	Inf	up	62.1453	0	red
ARL6IP4	0.00274522	5.06812	up	61.5032	2.24498	turquoise
SENP6	0.00278187	2.01376	up	69.7486	19.6677	brown
TMEM230	0.0029956	3.75247	up	56.3096	5.07466	green
ECHO1710-A04_newGene_100633	0.00307138	2.21318	up	104.053	21.529	red
OST4	0.00307524	3.09689	up	371.115	40.6967	green
PRDX2	0.00321542	Inf	up	150.957	0	turquoise
ATP5J	0.00321542	Inf	up	113.221	0	turquoise
ANK1	0.00331619	4.25658	up	52.4169	2.72777	turquoise
STRAP	0.00331619	Inf	up	56.4627	0	turquoise
ECHO1710-A04_newGene_135226	0.00338811	4.03688	up	57.5305	4.20565	turquoise
DBI	0.00349245	Inf	up	94.3598	0	turquoise
GRAP2	0.00365653	Inf	up	68.0721	0	turquoise
COTL1	0.00373883	2.34901	up	312.297	67.4247	turquoise
ATP5H	0.00373883	5.17697	up	121.166	3.57504	turquoise
LNC_EV_4134(Chr3:93470362-93470800)	0.00375448	4.85743	up	458.255	28.293	red
ADIPOR1	0.00411238	3.36967	up	245.291	25.763	turquoise
MYEOV2	0.00430403	6.8115	up	84.8974	0.723835	turquoise
HDGF	0.00449685	5.03952	up	72.5093	1.97373	green
HIST2H3A	0.00451435	5.24962	up	55.7476	1.51375	green
PSMF1	0.00467539	3.23527	up	57.831	7.42134	turquoise
PGLS	0.00474675	Inf	up	50.7807	0	turquoise
KLF2	0.00494428	7.3244	up	93.9556	0.415264	turquoise
MAZ	0.00498015	3.55699	up	63.8983	6.01919	green
ABLIM3	0.00520511	2.01948	up	77.6282	11.908	turquoise
POLR2J3	0.0053026	Inf	up	114.185	0	turquoise
HADHA	0.00546412	3.32036	up	77.205	8.76994	turquoise
AP2S1	0.00565783	Inf	up	71.0596	0	turquoise
HSPB1	0.00575816	Inf	up	61.5253	0	brown
SDCBP	0.00578611	2.75788	up	116.224	14.4666	turquoise
CCT3	0.00588357	6.30177	up	79.4044	0.880561	turquoise
NCF2	0.00588357	9.39475	up	64.471	0.132621	blue
HLA-DPA1	0.00588357	Inf	up	116.875	0	turquoise
MSTRG.199232.2	0.00592063	7.98889	up	3891.03	23.2379	turquoise
RALY	0.00610019	8.46232	up	66.2906	0.13003	turquoise
TAF10	0.00610019	4.30597	up	110.001	8.17313	turquoise
RAD23A	0.00621466	Inf	up	66.8412	0	turquoise
ECHO1710-A04_newGene_216111	0.0062872	4.92095	up	65.6975	2.3553	turquoise
HIST2H3D	0.00630603	Inf	up	94.6818	0	green
ARPC1A	0.00630603	Inf	up	59.2042	0	turquoise
RPL18	0.00656183	2.26289	up	884.646	194.306	green
RBM38	0.00657594	2.94595	up	192.79	27.6572	turquoise
PNP	0.00667018	10.907	up	81.2782	0.045499	turquoise
LNC_EV_19817(Chr17:19063630-19188285)	0.00680858	4.53289	up	247.813	17.601	green
HBM	0.006915	Inf	up	335.985	0	turquoise
NT5C3A	0.00707413	8.26399	up	75.9603	0.211762	turquoise
RPL18A	0.00711786	2.32654	up	1886.13	432.312	green
CDYL	0.00712676	6.39422	up	71.4712	0.611437	turquoise
LST1	0.00718969	6.73939	up	168.28	1.4018	turquoise
ECHO1710-A04_newGene_442172	0.00731346	Inf	up	64.4911	0	turquoise
HIST1H3F	0.00745824	5.44239	up	316.693	6.64779	green
HLA-B	0.00745824	2.1285	up	163.69	25.2024	turquoise
VDAC2	0.00747857	Inf	up	54.0322	0	turquoise
HIST1H3B	0.00754694	2.6727	up	504.887	56.4255	green
ATP5I	0.0075614	Inf	up	124.479	0	turquoise
LNC_EV_2558(Chr2:90384365-90397659)	0.00769657	Inf	up	89.0516	0	turquoise
PRDX6	0.00780347	Inf	up	106.535	0	turquoise
CCT7	0.00787732	3.63297	up	72.1407	3.76063	turquoise
CSE1L	0.00787732	2.74965	up	51.5557	5.79256	red
SYNPO	0.00787732	2.42628	up	161.759	22.8235	turquoise
TMEM56-RWDD3	0.00816627	7.2276	up	60.393	0.447185	turquoise
AP2A1	0.00829371	2.60942	up	57.1558	9.56409	turquoise
USMG5	0.00839639	Inf	up	271.431	0	turquoise
LCOR	0.00863558	4.03986	up	58.7471	3.18191	blue
LNC_EV_19820(Chr17:19112266-19190426)	0.00926725	Inf	up	66.6088	0	green
PDLIM1	0.00934282	Inf	up	72.4167	0	green
PSMB3	0.00935876	Inf	up	86.6956	0	green
DAZAP2	0.0096071	2.23773	up	226.553	53.8665	turquoise
TMCC2	0.0096071	2.4507	up	94.6398	13.7615	blue
CTNNA1	0.0096071	2.05275	up	57.8038	10.3556	turquoise
TESC	0.00999122	Inf	up	72.3138	0	turquoise
FBXW4	0.010031	Inf	up	64.8809	0	turquoise
HOPX	0.0101229	5.91921	up	52.7362	0.891301	turquoise
HIST1H2AD	0.0102417	4.26847	up	462.507	12.7952	green
NEIL3	0.0105876	4.03822	up	76.3604	2.80584	turquoise
NAPA	0.011146	Inf	up	64.2573	0	turquoise
LNC_EV_25006(Chr21:8213817-8218941)	0.0111751	2.63456	up	173.133	35.9837	blue
PSMD4	0.0111751	7.63601	up	80.1702	0.253886	green
WDR20	0.0112105	6.42443	up	60.3415	0.60557	turquoise
LNC_EV_10854(Chr8:91063512-91070143)	0.0117903	Inf	up	69.7046	0	turquoise
EIF3D	0.0118091	Inf	up	105.728	0	green
EIF3K	0.0121269	Inf	up	97.3388	0	turquoise
PRDX1	0.012274	Inf	up	50.2203	0	turquoise
FKBP8	0.0126587	2.5675	up	211.13	35.8691	turquoise
2019-03-02	0.0126587	7.75146	up	50.1365	0.249721	green
UQCRH	0.0128338	Inf	up	140.115	0	turquoise
ISCU	0.0128724	Inf	up	102.39	0	turquoise
CHMP3	0.0130154	Inf	up	58.3838	0	turquoise
SSBP1	0.0132518	Inf	up	106.045	0	turquoise
SLC25A3	0.0133357	6.53795	up	104.347	1.09878	turquoise
BLOC1S1	0.0133371	Inf	up	74.5379	0	turquoise
TUBB	0.0140569	3.45416	up	186.836	18.6018	turquoise
LTA4H	0.0144444	5.84524	up	96.5529	1.97211	turquoise
LNC_EV_24962(Chr21:8209627-8444130)	0.0144872	4.88478	up	184.46	6.1088	brown
CD68	0.0149984	3.38103	up	59.6339	5.55432	turquoise
LNC_EV_3712(Chr3:15680752-15738754)	0.0154566	Inf	up	656.917	0	brown
PPP1CA	0.0155446	Inf	up	114.267	0	turquoise
HIST1H2BO	0.0157079	11.3163	up	206.314	0.0676038	turquoise
ANXA2	0.0157534	3.60272	up	288.134	19.5725	green
CAMTA1	0.0160766	8.80409	up	55.5449	0.114853	turquoise
NKG7	0.0163052	2.45948	up	357.938	38.0555	green
PSMB4	0.0165876	Inf	up	148.88	0	turquoise
PTPN6	0.0167598	Inf	up	83.4456	0	turquoise
RPS10	0.0168942	Inf	up	1829.19	0	green
GSTK1	0.0169953	8.45939	up	117.315	0.34423	turquoise
PSME1	0.0169953	Inf	up	203.974	0	green
FBL	0.0171873	Inf	up	81.0533	0	green
RBX1	0.0172537	Inf	up	112.65	0	turquoise
HIST1H4A	0.0173337	Inf	up	55.007	0	turquoise
PRELID1	0.0177109	7.35056	up	138.381	1.02478	turquoise
RPS5	0.0178352	2.34843	up	906.692	210.509	green
TYROBP	0.0180201	Inf	up	308.715	0	turquoise
MT2A	0.0183455	6.58201	up	66.0144	0.463526	turquoise
SSU72	0.0185808	5.47554	up	91.8459	2.32053	turquoise
ATP6V0C	0.0185808	2.91669	up	153.629	12.0734	green
HMBS	0.018942	Inf	up	53.7794	0	turquoise
ECHO1710-A04_newGene_111792	0.0199049	8.46518	up	149.457	0.425909	red
LCK	0.0200186	Inf	up	51.5653	0	turquoise
SRSF5	0.0201	5.02916	up	73.1847	1.58104	turquoise
ECHO1710-A04_newGene_229889	0.0201437	4.10985	up	276.599	15.27	red
ABHD17A	0.0201543	5.13634	up	68.1723	1.25378	turquoise
TBCEL	0.0201869	2.50465	up	79.5381	8.87922	turquoise
LGALS3	0.0205714	8.91327	up	52.0828	0.140166	turquoise
MYL6B	0.0206471	Inf	up	391.908	0	turquoise
TPI1	0.0210029	Inf	up	61.2548	0	turquoise
HIST1H2AL	0.0212133	Inf	up	283.94	0	turquoise
FNTA	0.0215787	Inf	up	87.1712	0	brown
LNC_EV_17388(Chr14:49555860-49917673)	0.0217852	5.47132	up	3707.18	102.749	red
LNC_EV_27018(ChrX:16375708-16410097)	0.0218946	3.15882	up	360.818	26.2432	black
RPL36	0.021971	2.83034	up	545.029	72.4829	green
CSNK2B	0.0233596	Inf	up	66.2832	0	turquoise
TMEM165	0.0235922	3.26244	up	50.9042	6.04343	turquoise
SPPL3	0.023653	3.60462	up	85.7006	7.51598	turquoise
CTSB	0.0236895	3.2718	up	54.2636	6.17517	green
TMEM71	0.0242549	Inf	up	59.482	0	turquoise
TTC13	0.0244498	5.79147	up	54.3345	0.809109	turquoise
TOMM7	0.025118	5.08694	up	100.323	2.7317	turquoise
PAN3	0.025297	7.59259	up	53.2917	0.309806	turquoise
GUK1	0.0255278	3.04007	up	352.629	38.9907	green
TSC22D3	0.0255278	2.44355	up	84.7742	20.1764	turquoise
HIST1H2AM	0.026125	10.3899	up	359.08	0.299196	green
TNIP1	0.0264472	10.1736	up	51.3313	0.0445198	turquoise
TKT	0.0273557	2.22345	up	94.1019	20.4332	turquoise
SLC25A39	0.0275993	2.08489	up	238.978	39.6332	brown
MINPP1	0.0291028	Inf	up	56.9527	0	turquoise
XRCC6	0.0298142	2.34739	up	52.0543	9.4427	turquoise
RBL2	0.0298856	4.39506	up	59.7336	3.47307	turquoise
COX6C	0.0320163	Inf	up	114.638	0	blue
ECHO1710-A04_newGene_386096	0.0320675	4.15171	up	90.933	4.46539	turquoise
HIST1H2BD	0.033569	5.81421	up	194.788	3.8275	turquoise
UBXN6	0.0352062	Inf	up	51.7638	0	turquoise
KLRB1	0.0355125	5.37641	up	106.734	2.9589	turquoise
EIF3G	0.0355125	2.06424	up	122.11	23.6958	turquoise
CHMP4B	0.0370992	Inf	up	103.723	0	turquoise
HIST1H2BJ	0.0375557	3.46031	up	240.906	26.3824	turquoise
MT-ATP6	0.0390322	2.55697	up	1955.82	329.041	blue
COX7A2L	0.0390322	4.17704	up	91.956	5.58767	blue
PROSC	0.0399527	2.3264	up	52.3612	13.0796	turquoise
BLVRB	0.0399527	3.00777	up	177.627	24.0048	turquoise
ECHO1710-A04_newGene_314645	0.0401354	4.2261	up	54.4492	3.49351	blue
SRSF9	0.0402036	Inf	up	57.8749	0	turquoise
HIST2H2AC	0.0404056	3.09238	up	622.785	64.0881	brown
FGFBP2	0.0408932	Inf	up	54.2465	0	turquoise
LNC_EV_12727(Chr10:17684932-17688595)	0.041501	2.39487	up	186.506	9.8672	turquoise
CTDNEP1	0.041501	Inf	up	52.4409	0	turquoise
TTC1	0.0419991	Inf	up	71.3876	0	turquoise
UBAC2	0.0429902	5.73667	up	66.2753	1.02652	turquoise
LNC_EV_24968(Chr21:8212458-8440526)	0.0429902	15.6841	up	296.556	0.0127289	brown
NME1-NME2	0.0429955	Inf	up	66.1351	0	turquoise
HIST1H2BE	0.0431818	8.21023	up	197.064	0.484433	green
TUBA1B	0.0434101	4.60895	up	397.68	18.2613	turquoise
CORO1A	0.0434649	2.94471	up	323.255	28.0823	turquoise
LNC_EV_20107(Chr17:26546135-26604448)	0.0443197	8.05003	up	164.66	0.54026	red
FAM117A	0.0443197	7.01201	up	75.2199	0.509026	turquoise
SDHB	0.0446724	Inf	up	72.8739	0	turquoise
CASP1	0.0459536	5.34175	up	57.8553	1.43883	turquoise
POLR2K	0.0491106	Inf	up	54.6869	0	turquoise
